# Genomic tailoring of autogenous poultry vaccines to reduce *Campylobacter* from farm to fork

**DOI:** 10.1101/2023.11.09.566360

**Authors:** Jessica K. Calland, Maiju E. Pesonen, Jai Mehat, Ben Pascoe, David J. Haydon, Jose Lourenco, Evangelos Mourkas, Matthew D. Hitchings, Roberto M. La Ragione, Philip Hammond, Timothy S. Wallis, Jukka Corander, Samuel K. Sheppard

**Affiliations:** Oslo Centre for Biostatistics and Epidemiology, Oslo University Hospital, Oslo, Norway; School of Biosciences, University of Surrey, Surrey, UK; Centre for Genomic Pathogen Surveillance, Big Data Institute, University of Oxford, Oxford, UK; Ineos Oxford Institute, Department of Biology, University of Oxford, Oxford, UK; Faculty of Veterinary Medicine, Chiang Mai University, Chiang Mai, Thailand; Ridgeway Biologicals Ltd. a Ceva Santé Animale Company, Berkshire, UK; Department of Zoology, University of Oxford, Oxford, UK; Swansea University Medical School, Swansea University, Swansea, U; School of Veterinary Medicine, University of Surrey, Surrey, UK; Crowshall Veterinary Services, Norfolk, UK; Oslo Centre for Biostatistics and Epidemiology, University of Oslo, Oslo, Norway; Department of Mathematics and Statistics, Helsinki Institute for Information Technology, University of Helsinki, Helsinki, Finland; Parasites and Microbes, Wellcome Sanger Institute, Cambridge, UK

**Keywords:** Autogenous vaccine design, Genomics, Campylobacter

## Abstract

*Campylobacter* is a leading cause of food-borne gastroenteritis worldwide, linked to the consumption of contaminated poultry meat. Targeting this pathogen at source, vaccines for poultry can provide short term caecal reductions in *Campylobacter* numbers in the chicken intestine. However, this approach is unlikely to reduce *Campylobacter* in the food chain or human incidence. This is likely as vaccines typically target only a subset of the high strain diversity circulating among chicken flocks and rapid evolution diminishes vaccine efficacy over time. To address this, we used a genomic approach to develop a whole-cell autogenous vaccine targeting isolates harbouring genes linked to survival outside of the host. We hyper-immunised a whole major UK breeder farm to passively target offspring colonisation using maternally-derived antibody. Monitoring progeny, broiler flocks revealed a near-complete shift in the post-vaccination *Campylobacter* population with a ∼50% reduction in isolates harbouring extra-intestinal survival genes and a significant reduction of *Campylobacter* cells surviving on the surface of meat. Based on these findings, we developed a logistic regression model that predicted that vaccine efficacy could be extended to target 46% of a population of clinically relevant strains. Immuno-manipulation of poultry microbiomes towards less harmful commensal isolates by competitive exclusion, has major potential for reducing pathogens in the food production chain.
