## Supplementary material for "Genomic tailoring of autogenous poultry vaccines to reduce *Campylobacter* from farm to fork": S1 Table

### Sheet: Sheet1
S1 Table. Pre- and post-vaccination genomes metadata
id	isolate	stage of sampling	country	year of isolation	source	organism	comments	seqbin (bp)	contigs	aspA	glnA	gltA	glyA	pgm	tkt	uncA	sequence type (ST)	clonal complex (CC)
6591	7947675	pre-vac	UK	2017	chicken	Campylobacter jejuni	Jess Calland-Banham vaccine collaboration - neck skin sample	1751305	70	6	4	5	2	2	1	5	122	CC206
6592	7947677	pre-vac	UK	2017	chicken	Campylobacter jejuni	Jess Calland-Banham vaccine collaboration - neck skin sample	1748654	186	6	4	5	2	2	1	5	122	CC206
6593	7947667	pre-vac	UK	2017	chicken	Campylobacter jejuni	Jess Calland-Banham vaccine collaboration - neck skin sample	1749821	45	6	4	5	2	2	1	5	122	CC206
6594	7947666	pre-vac	UK	2017	chicken	Campylobacter jejuni	Jess Calland-Banham vaccine collaboration - neck skin sample	1497859	851	6	4	5	2	2	1	5	122	CC206
6596	7947686	pre-vac	UK	2017	chicken	Campylobacter jejuni	Jess Calland-Banham vaccine collaboration - neck skin sample	1751511	61	6	4	5	2	2	1	5	122	CC206
6597	7947671	pre-vac	UK	2017	chicken	Campylobacter jejuni	Jess Calland-Banham vaccine collaboration - neck skin sample	1668733	711	6	4	5	2	2	1	5	122	CC206
6598	7947676	pre-vac	UK	2017	chicken	Campylobacter jejuni	Jess Calland-Banham vaccine collaboration - neck skin sample	1633931	620	6	4	5	2	2	1	5	122	CC206
6599	7976688	pre-vac	UK	2017	chicken	Campylobacter jejuni	Jess Calland-Banham vaccine collaboration - neck skin sample	1729947	253	6	4	5	2	2	1	5	122	CC206
6601	7947673	pre-vac	UK	2017	chicken	Campylobacter jejuni	Jess Calland-Banham vaccine collaboration - neck skin sample	1696618	552	6	4	5	2	2	1	5	122	CC206
6604	7947672	pre-vac	UK	2017	chicken	Campylobacter jejuni	Jess Calland-Banham vaccine collaboration - neck skin sample	1747728	95	6	4	5	2	2	1	5	122	CC206
6605	7947681	pre-vac	UK	2017	chicken	Campylobacter jejuni	Jess Calland-Banham vaccine collaboration - neck skin sample	1735461	187	6	4	5	2	2	1	5	122	CC206
6606	7947689	pre-vac	UK	2017	chicken	Campylobacter jejuni	Jess Calland-Banham vaccine collaboration - neck skin sample	1369594	1304	6	309	5	2	2	1	5		CC206
6607	7947670	pre-vac	UK	2017	chicken	Campylobacter jejuni	Jess Calland-Banham vaccine collaboration - neck skin sample	1753231	45	6	4	5	2	2	1	5	122	CC206
6608	7947683	pre-vac	UK	2017	chicken	Campylobacter jejuni	Jess Calland-Banham vaccine collaboration - neck skin sample	1681254	553	6	4	5	2	2	1	5	122	CC206
6610	7947668	pre-vac	UK	2017	chicken	Campylobacter jejuni	Jess Calland-Banham vaccine collaboration - neck skin sample	1717006	235	6	4	5	2	2	1	5	122	CC206
6611	7947679	pre-vac	UK	2017	chicken	Campylobacter jejuni	Jess Calland-Banham vaccine collaboration - neck skin sample	1494573	1121	6	4	5	2	2	1	5	122	CC206
6613	7947680	pre-vac	UK	2017	chicken	Campylobacter jejuni	Jess Calland-Banham vaccine collaboration - neck skin sample	1743253	88	6	4	5	2	2	1	5	122	CC206
6694	7930861	pre-vac	UK	2017	chicken	Campylobacter jejuni	Jess Calland-Banham collaboration - caeca	1861873	260	6	4	5	2	2	1	5	122	CC206
6695	7930862	pre-vac	UK	2017	chicken	Campylobacter jejuni	Jess Calland-Banham collaboration - caeca	1984691	506	6	4	5	2	2	1	5	122	CC206
6696	7930863	pre-vac	UK	2017	chicken	Campylobacter jejuni	Jess Calland-Banham collaboration - caeca	1773794	204	6	4	5	2	2	1	5	122	CC206
6697	7930864	pre-vac	UK	2017	chicken	Campylobacter jejuni	Jess Calland-Banham collaboration - caeca	1521791	851	6	4	5	2	2	1	5	122	CC206
6698	7930866	pre-vac	UK	2017	chicken	Campylobacter jejuni	Jess Calland-Banham collaboration - caeca	1766768	62	6	4	5	2	2	1	5	122	CC206
6699	7930868	pre-vac	UK	2017	chicken	Campylobacter jejuni	Jess Calland-Banham collaboration - caeca	1644617	795	6	4	4	2	2	1	5		CC206
6700	7930869	pre-vac	UK	2017	chicken	Campylobacter jejuni	Jess Calland-Banham collaboration - caeca	1776851	323	6	4	5	2	2	1	5	122	CC206
6701	7930870*	pre-vac	UK	2017	chicken	Campylobacter jejuni	Jess Calland-Banham collaboration - caeca	1735379	136	6	4	5	2	2	1	5	122	CC206
6702	7930872	pre-vac	UK	2017	chicken	Campylobacter jejuni	Jess Calland-Banham collaboration - caeca	1898277	356	6	4	5	2	2	1	5	122	CC206
6703	7930873	pre-vac	UK	2017	chicken	Campylobacter jejuni	Jess Calland-Banham collaboration - caeca	1657085	721	6	4	21	2	2	1	5	1896	CC206
6704	7930874	pre-vac	UK	2017	chicken	Campylobacter jejuni	Jess Calland-Banham collaboration - caeca	1735042	242	6	4	5	2	2	1	5	122	CC206
6705	7930875	pre-vac	UK	2017	chicken	Campylobacter jejuni	Jess Calland-Banham collaboration - caeca	1758071	116	6	4	5	2	2	1	5	122	CC206
6706	7930876	pre-vac	UK	2017	chicken	Campylobacter jejuni	Jess Calland-Banham collaboration - caeca	1736501	167	6	4	5	2	2	1	5	122	CC206
6707	7930877	pre-vac	UK	2017	chicken	Campylobacter jejuni	Jess Calland-Banham collaboration - caeca	1754377	63	6	4	5	2	2	1	5	122	CC206
6708	7930878	pre-vac	UK	2017	chicken	Campylobacter jejuni	Jess Calland-Banham collaboration - caeca	1673979	547	6	4	5	2	2	1	5	122	CC206
6709	7930879	pre-vac	UK	2017	chicken	Campylobacter jejuni	Jess Calland-Banham collaboration - caeca	1746723	56	6	4	5	2	2	1	5	122	CC206
6710	7930880	pre-vac	UK	2017	chicken	Campylobacter jejuni	Jess Calland-Banham collaboration - caeca	1747186	45	6	4	5	2	2	1	5	122	CC206
6711	7930881	pre-vac	UK	2017	chicken	Campylobacter jejuni	Jess Calland-Banham collaboration - caeca	1744828	102	6	4	5	2	2	1	5	122	CC206
6712	7930882	pre-vac	UK	2017	chicken	Campylobacter jejuni	Jess Calland-Banham collaboration - caeca	1228127	1287	6	4	4	2	2	1	5		CC206
6713	7930884	pre-vac	UK	2017	chicken	Campylobacter jejuni	Jess Calland-Banham collaboration - caeca	1721946	395	6	4	5	2	2	1	5	122	CC206
6714	7930886	pre-vac	UK	2017	chicken	Campylobacter jejuni	Jess Calland-Banham collaboration - caeca	1326564	1333	24	309	21	2	2	1	5		CC206
6715	7930887	pre-vac	UK	2017	chicken	Campylobacter jejuni	Jess Calland-Banham collaboration - caeca	1321897	1229	14	4	4	2	2	1	25		CC206
6716	7930889	pre-vac	UK	2017	chicken	Campylobacter jejuni	Jess Calland-Banham collaboration - caeca	1705830	490	6	4	5	2	2	1	5	122	CC206
6726	7947669	pre-vac	UK	2017	chicken	Campylobacter jejuni	Jess Calland-Banham collaboration - neck skin	1751559	215	6	4	5	2	2	1	5	122	CC206
6727	7947678	pre-vac	UK	2017	chicken	Campylobacter jejuni	Jess Calland-Banham collaboration - neck skin	1938118	555	6	4	5	2	2	1	5	122	CC206
6728	7947687	pre-vac	UK	2017	chicken	Campylobacter jejuni	Jess Calland-Banham collaboration - neck skin	1980079	456	6	4	5	2	2	1	5	122	CC206
6729	7947694	pre-vac	UK	2017	chicken	Campylobacter jejuni	Jess Calland-Banham collaboration - neck skin	1767398	227	6	4	5	2	2	1	5	122	CC206
10455	10015853S34	post-vac	UK	2018	chicken	Campylobacter jejuni	Jess Calland post-vac sampling - caeca vaccinated	1127907	1017	8	1	6	3	2	1	1	44	CC21
10458	10015883S06	post-vac	UK	2018	chicken	Campylobacter jejuni	Jess Calland post-vac sampling - caeca vaccinated	1594346	879	8	1	6	3	2	1	1	44	CC21
10461	10015899S11	post-vac	UK	2018	chicken	Campylobacter jejuni	Jess Calland post-vac sampling - caeca vaccinated	1037345	998	8	1	6	3	2	1	1	44	CC21
10468	10039979S70	post-vac	UK	2018	chicken	Campylobacter jejuni	Jess Calland post-vac sampling - neck flap vaccinated	1371398	1021	8	1	6	3	2	1	1	44	CC21
10469	1003997S79	post-vac	UK	2018	chicken	Campylobacter jejuni	Jess Calland post-vac sampling - unknown source	1668278	793	8	1	6	3	2	1	1	44	CC21
10470	10039980S78	post-vac	UK	2018	chicken	Campylobacter jejuni	Jess Calland post-vac sampling - neck flap vaccinated	1748787	273	8	1	6	3	2	1	1	44	CC21
10473	10039990S51	post-vac	UK	2018	chicken	Campylobacter jejuni	Jess Calland post-vac sampling - neck flap vaccinated	1648251	745	8	1	6	3	2	1	1	44	CC21
10474	10039992S71	post-vac	UK	2018	chicken	Campylobacter jejuni	Jess Calland post-vac sampling - neck flap vaccinated	1499740	966	8	1	6	3	2	1	1	44	CC21
10475	10039994S53	post-vac	UK	2018	chicken	Campylobacter jejuni	Jess Calland post-vac sampling - neck flap vaccinated	1542150	878	8	1	6	3	2	1	1	44	CC21
10476	10039996S62	post-vac	UK	2018	chicken	Campylobacter jejuni	Jess Calland post-vac sampling - neck flap vaccinated	1602414	829	8	1	6	3		1	1		CC21
10477	1003999S50	post-vac	UK	2018	chicken	Campylobacter jejuni	Jess Calland post-vac sampling - unknown source	1401242	974	8	1	6	3	2	1	1	44	CC21
10478	10040000S58	post-vac	UK	2018	chicken	Campylobacter jejuni	Jess Calland post-vac sampling - neck flap vaccinated	1173829	1031	8	1	6	3		1	1		CC21
10479	10040008S56	post-vac	UK	2018	chicken	Campylobacter jejuni	Jess Calland post-vac sampling - neck flap vaccinated	1564660	1118	8	1		3	2	1			CC21
10480	10040010S65	post-vac	UK	2018	chicken	Campylobacter jejuni	Jess Calland post-vac sampling - neck flap vaccinated	1244746	1013	8	1	6	3	2	1	1	44	CC21
10481	10040016S59	post-vac	UK	2018	chicken	Campylobacter jejuni	Jess Calland post-vac sampling - neck flap vaccinated	1206980	1047	8	1		3		1	1		CC21
10482	10040017S77	post-vac	UK	2018	chicken	Campylobacter jejuni	Jess Calland post-vac sampling - neck flap vaccinated	1453163	967	8	1	6	3	2	1	1	44	CC21
10483	10040020S67	post-vac	UK	2018	chicken	Campylobacter jejuni	Jess Calland post-vac sampling - neck flap vaccinated	1638693	758	8	1	6	3	2	1	1	44	CC21
10484	10040025S66	post-vac	UK	2018	chicken	Campylobacter jejuni	Jess Calland post-vac sampling - neck flap vaccinated	1709992	406	8	1	6	3	2	1	1	44	CC21
10485	10040028S68	post-vac	UK	2018	chicken	Campylobacter jejuni	Jess Calland post-vac sampling - neck flap vaccinated	1658683	672	8	1	6	3	2	1	1	44	CC21
10486	10040032S61	post-vac	UK	2018	chicken	Campylobacter jejuni	Jess Calland post-vac sampling - neck flap vaccinated	1070379	1002	8	1	6		2	1	1		CC21
10487	10040033S69	post-vac	UK	2018	chicken	Campylobacter jejuni	Jess Calland post-vac sampling - neck flap vaccinated	1679024	622	8	1	6	3	2	1	1	44	CC21
10488	10040035S54	post-vac	UK	2018	chicken	Campylobacter jejuni	Jess Calland post-vac sampling - neck flap vaccinated	1737110	354	8	1	6	3	2	1	1	44	CC21
10504	1004005S76	post-vac	UK	2018	chicken	Campylobacter jejuni	Jess Calland post-vac sampling - unknown source	1732185	402	8	1	6	3	2	1	1	44	CC21
10506	1004006S20	post-vac	UK	2018	chicken	Campylobacter jejuni	Jess Calland post-vac sampling - unknown source	1205320	1036	8	1	6	3	2	1	1	44	CC21
10518	9837429S58	post-vac	UK	2018	chicken	Campylobacter jejuni	Jess Calland post-vac sampling - caeca control	1521126	924	2	1	1	3	2	1	5	21	CC21
6616	7939267	pre-vac	UK	2017	chicken	Campylobacter jejuni	Jess Calland-Banham vaccine collaboration - neck skin sample	1681804	95	9	2	4	62	4	133	6	990	CC257
6617	7939230	pre-vac	UK	2017	chicken	Campylobacter jejuni	Jess Calland-Banham vaccine collaboration - neck skin sample	1684252	144	9	2	4	62	4	133	6	990	CC257
6618	7939248	pre-vac	UK	2017	chicken	Campylobacter jejuni	Jess Calland-Banham vaccine collaboration - neck skin sample	1689333	36	9	2	4	62	4	133	6	990	CC257
6619	7939222	pre-vac	UK	2017	chicken	Campylobacter jejuni	Jess Calland-Banham vaccine collaboration - neck skin sample	1690420	33	9	2	4	62	4	133	6	990	CC257
6620	7939216*	pre-vac	UK	2017	chicken	Campylobacter jejuni	Jess Calland-Banham vaccine collaboration - neck skin sample	1681511	109	9	2	4	62	4	133	6	990	CC257
6621	7939256	pre-vac	UK	2017	chicken	Campylobacter jejuni	Jess Calland-Banham vaccine collaboration - neck skin sample	1585987	801	9	21	4	62	4	133	6		CC257
6624	7939214	pre-vac	UK	2017	chicken	Campylobacter jejuni	Jess Calland-Banham vaccine collaboration - neck skin sample	1688293	44	9	2	4	62	4	133	6	990	CC257
6627	7939218	pre-vac	UK	2017	chicken	Campylobacter jejuni	Jess Calland-Banham vaccine collaboration - neck skin sample	1668609	258	9	2	4	62	4	133	6	990	CC257
6628	7939234	pre-vac	UK	2017	chicken	Campylobacter jejuni	Jess Calland-Banham vaccine collaboration - neck skin sample	1660972	676	9	2	4	62	4	133	6	990	CC257
6629	7939215	pre-vac	UK	2017	chicken	Campylobacter jejuni	Jess Calland-Banham vaccine collaboration - neck skin sample	1684216	63	9	2	4	62	4	133	6	990	CC257
6630	7939229	pre-vac	UK	2017	chicken	Campylobacter jejuni	Jess Calland-Banham vaccine collaboration - neck skin sample	1685662	92	9	2	4	62	4	133	6	990	CC257
6631	7939252	pre-vac	UK	2017	chicken	Campylobacter jejuni	Jess Calland-Banham vaccine collaboration - neck skin sample	1681147	92	9	2	4	62	4	133	6	990	CC257
6632	7939264	pre-vac	UK	2017	chicken	Campylobacter jejuni	Jess Calland-Banham vaccine collaboration - neck skin sample	1546376	704	9	2	11	62	4	133	6		CC257
6634	7939231	pre-vac	UK	2017	chicken	Campylobacter jejuni	Jess Calland-Banham vaccine collaboration - neck skin sample	1678442	93	9	2	4	62	4	133	6	990	CC257
6635	7939213	pre-vac	UK	2017	chicken	Campylobacter jejuni	Jess Calland-Banham vaccine collaboration - neck skin sample	1657157	437	9	2	4	62	4	133	6	990	CC257
6636	7939227	pre-vac	UK	2017	chicken	Campylobacter jejuni	Jess Calland-Banham vaccine collaboration - neck skin sample	1666538	297	9	2	4	62	4	133	6	990	CC257
6637	7939224	pre-vac	UK	2017	chicken	Campylobacter jejuni	Jess Calland-Banham vaccine collaboration - neck skin sample	1648812	401	9	2	4	62	4	133	6	990	CC257
6638	7939228	pre-vac	UK	2017	chicken	Campylobacter jejuni	Jess Calland-Banham vaccine collaboration - neck skin sample	1701429	134	9	2	4	62	4	133	6	990	CC257
6639	7939232	pre-vac	UK	2017	chicken	Campylobacter jejuni	Jess Calland-Banham vaccine collaboration - neck skin sample	1686438	66	9	2	4	62	4	133	6	990	CC257
6640	7939255	pre-vac	UK	2017	chicken	Campylobacter jejuni	Jess Calland-Banham vaccine collaboration - neck skin sample	1691930	71	9	2	4	62	4	133	6	990	CC257
6642	7939240	pre-vac	UK	2017	chicken	Campylobacter jejuni	Jess Calland-Banham vaccine collaboration - neck skin sample	1678861	211	9	2	4	62	4	133	6	990	CC257
6645	7939225	pre-vac	UK	2017	chicken	Campylobacter jejuni	Jess Calland-Banham vaccine collaboration - neck skin sample	1689329	90	9	2	4	62	4	133	6	990	CC257
6646	7939251	pre-vac	UK	2017	chicken	Campylobacter jejuni	Jess Calland-Banham vaccine collaboration - neck skin sample	1406420	1138	9	2	4	62	4	133	6	990	CC257
6647	7939291	pre-vac	UK	2017	chicken	Campylobacter jejuni	Jess Calland-Banham vaccine collaboration - neck skin sample	1691406	28	9	2	4	62	4	133	6	990	CC257
6648	7939236	pre-vac	UK	2017	chicken	Campylobacter jejuni	Jess Calland-Banham vaccine collaboration - neck skin sample	1690754	44	9	2	4	62	4	133	6	990	CC257
6649	7939257	pre-vac	UK	2017	chicken	Campylobacter jejuni	Jess Calland-Banham vaccine collaboration - neck skin sample	1690627	31	9	2	4	62	4	133	6	990	CC257
6650	7939266	pre-vac	UK	2017	chicken	Campylobacter jejuni	Jess Calland-Banham vaccine collaboration - neck skin sample	1694266	59	9	2	4	62	4	133	6	990	CC257
6652	7939217	pre-vac	UK	2017	chicken	Campylobacter jejuni	Jess Calland-Banham vaccine collaboration - neck skin sample	1304426	1187	8	21	4	62	6	133	6		CC257
6653	7916600	pre-vac	UK	2017	chicken	Campylobacter jejuni	Jess Calland-Banham collaboration - caeca	1672032	141	9	2	4	62	4	133	6	990	CC257
6654	7916601	pre-vac	UK	2017	chicken	Campylobacter jejuni	Jess Calland-Banham collaboration - caeca	1710594	126	9	2	4	62	4	133	6	990	CC257
6655	7916603	pre-vac	UK	2017	chicken	Campylobacter jejuni	Jess Calland-Banham collaboration - caeca	1668950	229	9	2	4	62	4	133	6	990	CC257
6656	7916604	pre-vac	UK	2017	chicken	Campylobacter jejuni	Jess Calland-Banham collaboration - caeca	1684382	108	9	2	4	62	4	133	6	990	CC257
6657	7916605	pre-vac	UK	2017	chicken	Campylobacter jejuni	Jess Calland-Banham collaboration - caeca	1692030	48	9	2	4	62	4	133	6	990	CC257
6658	7916607	pre-vac	UK	2017	chicken	Campylobacter jejuni	Jess Calland-Banham collaboration - caeca	1698684	77	9	2	4	62	4	133	6	990	CC257
6659	7916608	pre-vac	UK	2017	chicken	Campylobacter jejuni	Jess Calland-Banham collaboration - caeca	1749006	149	9	2	4	62	4	133	6	990	CC257
6660	7916609	pre-vac	UK	2017	chicken	Campylobacter jejuni	Jess Calland-Banham collaboration - caeca	1687546	36	9	2	4	62	4	133	6	990	CC257
6661	7916610	pre-vac	UK	2017	chicken	Campylobacter jejuni	Jess Calland-Banham collaboration - caeca	1266497	1256	9	2	53	62	23	133	6		CC257
6662	7916611	pre-vac	UK	2017	chicken	Campylobacter jejuni	Jess Calland-Banham collaboration - caeca	1644405	555	9	2	4	62	4	133	6	990	CC257
6663	7916612	pre-vac	UK	2017	chicken	Campylobacter jejuni	Jess Calland-Banham collaboration - caeca	1687436	46	9	2	4	62	4	133	6	990	CC257
6664	7916613	pre-vac	UK	2017	chicken	Campylobacter jejuni	Jess Calland-Banham collaboration - caeca	1746782	217	9	2	4	62	4	133	6	990	CC257
6665	7916614	pre-vac	UK	2017	chicken	Campylobacter jejuni	Jess Calland-Banham collaboration - caeca	1684828	73	9	2	4	62	4	133	6	990	CC257
6666	7916615	pre-vac	UK	2017	chicken	Campylobacter jejuni	Jess Calland-Banham collaboration - caeca	1798336	394	9	2	4	62	4	133	6	990	CC257
6667	7916616	pre-vac	UK	2017	chicken	Campylobacter jejuni	Jess Calland-Banham collaboration - caeca	1384781	1206	9	2	4	62	4	133	6	990	CC257
6668	7916617	pre-vac	UK	2017	chicken	Campylobacter jejuni	Jess Calland-Banham collaboration - caeca	1765488	194	9	2	4	62	4	133	6	990	CC257
6669	7916618	pre-vac	UK	2017	chicken	Campylobacter jejuni	Jess Calland-Banham collaboration - caeca	1921127	479	9	2	4	62	4	133	6	990	CC257
6670	7916620	pre-vac	UK	2017	chicken	Campylobacter jejuni	Jess Calland-Banham collaboration - caeca	1686969	67	9	2	4	62	4	133	6	990	CC257
6671	7916621	pre-vac	UK	2017	chicken	Campylobacter jejuni	Jess Calland-Banham collaboration - caeca	1688997	47	9	2	4	62	4	133	6	990	CC257
6672	7916623	pre-vac	UK	2017	chicken	Campylobacter jejuni	Jess Calland-Banham collaboration - caeca	1603237	889	9	2	4	62	4	133	6	990	CC257
6674	7916626	pre-vac	UK	2017	chicken	Campylobacter jejuni	Jess Calland-Banham collaboration - caeca	1510111	1034	9	2	4	38	4	133	6		CC257
6675	7916627	pre-vac	UK	2017	chicken	Campylobacter jejuni	Jess Calland-Banham collaboration - caeca	1761202	287	9	2	4	62	4	133	6	990	CC257
6717	7939219	pre-vac	UK	2017	chicken	Campylobacter jejuni	Jess Calland-Banham collaboration - neck skin	1663553	232	9	2	4	62	4	133	6	990	CC257
6718	7939226	pre-vac	UK	2017	chicken	Campylobacter jejuni	Jess Calland-Banham collaboration - neck skin	1617292	510	9	2	4	62	4	133	6	990	CC257
6719	7939268	pre-vac	UK	2017	chicken	Campylobacter jejuni	Jess Calland-Banham collaboration - neck skin	1941076	1011	9	2	4	62	4	133	6	990	CC257
10462	10015900S41	post-vac	UK	2018	chicken	Campylobacter jejuni	Jess Calland post-vac sampling - caeca vaccinated	1031313	1013	7	53	2	10		3	3		CC257
10508	9837410S60	post-vac	UK	2018	chicken	Campylobacter jejuni	Jess Calland post-vac sampling - caeca control	1408322	922	7	17	5	2	10	3	6	353	CC353
10509	9837413S59	post-vac	UK	2018	chicken	Campylobacter jejuni	Jess Calland post-vac sampling - caeca control	2740342	2703			5	2			6		CC353
10511	9837416S56	post-vac	UK	2018	chicken	Campylobacter jejuni	Jess Calland post-vac sampling - caeca control	1442369	872	7	17	5	2	10	3	6	353	CC353
10514	9837421S72	post-vac	UK	2018	chicken	Campylobacter jejuni	Jess Calland post-vac sampling - caeca control	1451278	991	7	17	5	2	10	3	6	353	CC353
10516	9837426S50	post-vac	UK	2018	chicken	Campylobacter jejuni	Jess Calland post-vac sampling - caeca control	1462259	897	7	17	5	2	10	3	6	353	CC353
10523	9837438S46	post-vac	UK	2018	chicken	Campylobacter jejuni	Jess Calland post-vac sampling - caeca control	1255148	888	7	17	5	2	10	3	6	353	CC353
10524	9837439S93	post-vac	UK	2018	chicken	Campylobacter jejuni	Jess Calland post-vac sampling - caeca vaccinated	1443346	831	7	17	5	2	10	3	6	353	CC353
10525	9837440S65	post-vac	UK	2018	chicken	Campylobacter jejuni	Jess Calland post-vac sampling - caeca vaccinated	1523148	798	7	17	5	2	10	3	6	353	CC353
10526	9837441S83	post-vac	UK	2018	chicken	Campylobacter jejuni	Jess Calland post-vac sampling - caeca vaccinated	1564895	644	7	17	5	2	10	3	6	353	CC353
10527	9837442S84	post-vac	UK	2018	chicken	Campylobacter jejuni	Jess Calland post-vac sampling - caeca vaccinated	1477220	849	7	17	5	2	10	3	6	353	CC353
10528	9837446S81	post-vac	UK	2018	chicken	Campylobacter jejuni	Jess Calland post-vac sampling - caeca vaccinated	1452212	870	7	17	5	2	10	3	6	353	CC353
10529	9837448S76	post-vac	UK	2018	chicken	Campylobacter jejuni	Jess Calland post-vac sampling - caeca vaccinated	1536609	732	7	17	5	2	10	3	6	353	CC353
10530	9837449S74	post-vac	UK	2018	chicken	Campylobacter jejuni	Jess Calland post-vac sampling - caeca vaccinated	1449322	830	7	17	5	2	10	3	6	353	CC353
10536	9837458S78	post-vac	UK	2018	chicken	Campylobacter jejuni	Jess Calland post-vac sampling - caeca vaccinated	1319243	951	7	17	5	2	10	3	6	353	CC353
10537	9837459S68	post-vac	UK	2018	chicken	Campylobacter jejuni	Jess Calland post-vac sampling - caeca vaccinated	1611236	655	7	17	5	2	10	3	6	353	CC353
10538	9837460S86	post-vac	UK	2018	chicken	Campylobacter jejuni	Jess Calland post-vac sampling - caeca vaccinated	1473546	911	7	17	5	2	10	3	6	353	CC353
10539	9837461S75	post-vac	UK	2018	chicken	Campylobacter jejuni	Jess Calland post-vac sampling - caeca vaccinated	1597224	625	7	17	5	2	10	3	6	353	CC353
10540	9837462S77	post-vac	UK	2018	chicken	Campylobacter jejuni	Jess Calland post-vac sampling - caeca vaccinated	1539907	755	7	17	5	2	10	3	6	353	CC353
10543	9837467S93	post-vac	UK	2018	chicken	Campylobacter jejuni	Jess Calland post-vac sampling - caeca vaccinated	1674033	369	7	17	5	2	10	3	6	353	CC353
10544	9837469S92	post-vac	UK	2018	chicken	Campylobacter jejuni	Jess Calland post-vac sampling - caeca vaccinated	1464894	807	7	17	5	2	10	3	6	353	CC353
10549	9837484S51	post-vac	UK	2018	chicken	Campylobacter jejuni	Jess Calland post-vac sampling - caeca vaccinated	1589101	590	7	17	5	2		3	6		CC353
10555	9837490S92	post-vac	UK	2018	chicken	Campylobacter jejuni	Jess Calland post-vac sampling - caeca vaccinated	1602126	612	7	17	5	2	10	3	6	353	CC353
10556	9837491S67	post-vac	UK	2018	chicken	Campylobacter jejuni	Jess Calland post-vac sampling - caeca vaccinated	2059089	2087	7	17	5	2		3			CC353
10560	9837495S69	post-vac	UK	2018	chicken	Campylobacter jejuni	Jess Calland post-vac sampling - caeca vaccinated	1505867	750	7	17	5	2	10	3	6	353	CC353
10561	9837497S45	post-vac	UK	2018	chicken	Campylobacter jejuni	Jess Calland post-vac sampling - caeca vaccinated	1127920	979	7	17	5	2	10	3	6	353	CC353
10569	9853680S30	post-vac	UK	2018	chicken	Campylobacter jejuni	Jess Calland post-vac sampling - neck flap control	1466704	841	7	17	5	2	10	3	6	353	CC353
10574	9853700S27	post-vac	UK	2018	chicken	Campylobacter jejuni	Jess Calland post-vac sampling - neck flap vaccinated	1569694	670	7	17	5	2	10	3	6	353	CC353
10575	9853701S31	post-vac	UK	2018	chicken	Campylobacter jejuni	Jess Calland post-vac sampling - neck flap vaccinated	2077277	2205	7	17	5	2		3	6		CC353
10576	9853702S40	post-vac	UK	2018	chicken	Campylobacter jejuni	Jess Calland post-vac sampling - neck flap vaccinated	1487887	821	7	17	5	2	10	3	6	353	CC353
10580	9853709S20	post-vac	UK	2018	chicken	Campylobacter jejuni	Jess Calland post-vac sampling - neck flap vaccinated	1384849	953	7	17	5	2	10	3	6	353	CC353
10595	9853749S07	post-vac	UK	2018	chicken	Campylobacter jejuni	Jess Calland post-vac sampling - neck flap vaccinated	1356429	863	7		5	2	10	3	6		CC353
10596	9853750S10	post-vac	UK	2018	chicken	Campylobacter jejuni	Jess Calland post-vac sampling - neck flap vaccinated	1452515	900	7	17	5	2	10	3	6	353	CC353
10599	9853757S34	post-vac	UK	2018	chicken	Campylobacter jejuni	Jess Calland post-vac sampling - neck flap vaccinated	1545951	1008		17	5	2		3	6		CC353
6614	7939290	pre-vac	UK	2017	chicken	Campylobacter jejuni	Jess Calland-Banham vaccine collaboration - neck skin sample	1649416	50	7	17	2	15	23	3	12	51	CC443
6622	7939274	pre-vac	UK	2017	chicken	Campylobacter jejuni	Jess Calland-Banham vaccine collaboration - neck skin sample	1636955	191	7	17	2	15	23	3	12	51	CC443
6623	7939297	pre-vac	UK	2017	chicken	Campylobacter jejuni	Jess Calland-Banham vaccine collaboration - neck skin sample	1374534	1274	7	2	2	15	23	3	12	5799	CC443
6625	7939275	pre-vac	UK	2017	chicken	Campylobacter jejuni	Jess Calland-Banham vaccine collaboration - neck skin sample	1630020	303	7	17	2	15	23	3	12	51	CC443
6626	7939280	pre-vac	UK	2017	chicken	Campylobacter jejuni	Jess Calland-Banham vaccine collaboration - neck skin sample	1638361	89	7	17	2	15	23	3	12	51	CC443
6633	7939272	pre-vac	UK	2017	chicken	Campylobacter jejuni	Jess Calland-Banham vaccine collaboration - neck skin sample	1481891	841	7	17	2	15	23	3	12	51	CC443
6643	7939294	pre-vac	UK	2017	chicken	Campylobacter jejuni	Jess Calland-Banham vaccine collaboration - neck skin sample	1680563	127	7	17	2	15	23	3	12	51	CC443
6644	7939299	pre-vac	UK	2017	chicken	Campylobacter jejuni	Jess Calland-Banham vaccine collaboration - neck skin sample	1644415	103	7	17	2	15	23	3	12	51	CC443
6677	7916661	pre-vac	UK	2017	chicken	Campylobacter jejuni	Jess Calland-Banham collaboration - caeca	1640885	88	7	17	2	15	23	3	12	51	CC443
6679	7916663	pre-vac	UK	2017	chicken	Campylobacter jejuni	Jess Calland-Banham collaboration - caeca	1639981	67	7	17	2	15	23	3	12	51	CC443
6680	7916664	pre-vac	UK	2017	chicken	Campylobacter jejuni	Jess Calland-Banham collaboration - caeca	1674408	88	7	17	2	15	23	3	12	51	CC443
6681	7916665	pre-vac	UK	2017	chicken	Campylobacter jejuni	Jess Calland-Banham collaboration - caeca	1647976	46	7	17	2	15	23	3	12	51	CC443
6682	7916667	pre-vac	UK	2017	chicken	Campylobacter jejuni	Jess Calland-Banham collaboration - caeca	1827208	486	7	17	2	15	23	3	12	51	CC443
6683	7916668	pre-vac	UK	2017	chicken	Campylobacter jejuni	Jess Calland-Banham collaboration - caeca	1681174	136	7	17	2	15	23	3	12	51	CC443
6684	7916669	pre-vac	UK	2017	chicken	Campylobacter jejuni	Jess Calland-Banham collaboration - caeca	1662849	140	7	17	2	15	23	3	12	51	CC443
6685	7916670	pre-vac	UK	2017	chicken	Campylobacter jejuni	Jess Calland-Banham collaboration - caeca	1639807	170	7	17	2	15	23	3	12	51	CC443
6686	7916671	pre-vac	UK	2017	chicken	Campylobacter jejuni	Jess Calland-Banham collaboration - caeca	1512271	856	7	17	4	15	205	3	12		CC443
6687	7916674	pre-vac	UK	2017	chicken	Campylobacter jejuni	Jess Calland-Banham collaboration - caeca	1677938	168	7	17	2	15	23		12		CC443
6688	7916678	pre-vac	UK	2017	chicken	Campylobacter jejuni	Jess Calland-Banham collaboration - caeca	1641589	74	7	17	2	15	23	3	12	51	CC443
6690	7916682_2	pre-vac	UK	2017	chicken	Campylobacter jejuni	Jess Calland-Banham collaboration - caeca	1258654	1098	7		2	15	23	3	12		CC443
6691	7916683	pre-vac	UK	2017	chicken	Campylobacter jejuni	Jess Calland-Banham collaboration - caeca	1634365	144	7	17	2	15	23	3	12	51	CC443
6692	7916685	pre-vac	UK	2017	chicken	Campylobacter jejuni	Jess Calland-Banham collaboration - caeca	1623434	657	7	17	4	15	23	3	12		CC443
6693	7916686	pre-vac	UK	2017	chicken	Campylobacter jejuni	Jess Calland-Banham collaboration - caeca	1634220	466	7	17	2	15	23	3	12	51	CC443
6722	7939284	pre-vac	UK	2017	chicken	Campylobacter jejuni	Jess Calland-Banham collaboration - neck skin	1639723	90	7	17	2	15	23	3	12	51	CC443
6723	7939302	pre-vac	UK	2017	chicken	Campylobacter jejuni	Jess Calland-Banham collaboration - neck skin	1642813	102	7	17	2	15	23	3	12	51	CC443
10471	10039987S63	post-vac	UK	2018	chicken	Campylobacter jejuni	Jess Calland post-vac sampling - neck flap vaccinated	1619744	817	7	17	2	15	23	3	12	51	CC443
10472	10039988S57	post-vac	UK	2018	chicken	Campylobacter jejuni	Jess Calland post-vac sampling - neck flap vaccinated	1581471	575	7	17	2	15	23	3	12	51	CC443
13640	7916660*	pre-vac	UK	2017	chicken	Campylobacter jejuni	Jess Calland-Banham collaboration - caeca	1631501	311	7	17	2	15	23	3	12	51	CC443
6595	7947652	pre-vac	UK	2017	chicken	Campylobacter jejuni	Jess Calland-Banham vaccine collaboration - neck skin sample	1695814	67	37	365	21	64	505	24	23	4430	ST-4430
6600	7947646	pre-vac	UK	2017	chicken	Campylobacter jejuni	Jess Calland-Banham vaccine collaboration - neck skin sample	1679121	94	37	365	21	64	505	24	23	4430	ST-4430
6602	7947654	pre-vac	UK	2017	chicken	Campylobacter jejuni	Jess Calland-Banham vaccine collaboration - neck skin sample	1689140	52	37	365	21	64	505	24	23	4430	ST-4430
6603	7947664	pre-vac	UK	2017	chicken	Campylobacter jejuni	Jess Calland-Banham vaccine collaboration - neck skin sample	1680129	86	37	365	21	64	505	24	23	4430	ST-4430
6612	7947636	pre-vac	UK	2017	chicken	Campylobacter jejuni	Jess Calland-Banham vaccine collaboration - neck skin sample	1742061	732	37	365	21	64	505	24	23	4430	ST-4430
6615	7939278	pre-vac	UK	2017	chicken	Campylobacter jejuni	Jess Calland-Banham vaccine collaboration - neck skin sample	1741398	352	37	365	21	64	505	24	23	4430	ST-4430
6641	7939289	pre-vac	UK	2017	chicken	Campylobacter jejuni	Jess Calland-Banham vaccine collaboration - neck skin sample	1402447	1245	37	365	21	64	38	24	422		ST-4430
6651	7939298	pre-vac	UK	2017	chicken	Campylobacter jejuni	Jess Calland-Banham vaccine collaboration - neck skin sample	1668325	244	37	365	21	64	505	24	23	4430	ST-4430
6678	7916662	pre-vac	UK	2017	chicken	Campylobacter jejuni	Jess Calland-Banham collaboration - caeca	1616552	458	37	365	21	64	505	24	23	4430	ST-4430
6720	7939276*	pre-vac	UK	2017	chicken	Campylobacter jejuni	Jess Calland-Banham collaboration - neck skin	1677242	102	37	365	21	64	505	24	23	4430	ST-4430
6721	7939281	pre-vac	UK	2017	chicken	Campylobacter jejuni	Jess Calland-Banham collaboration - neck skin	1691052	55	37	365	21	64	505	24	23	4430	ST-4430
6724	7947651	pre-vac	UK	2017	chicken	Campylobacter jejuni	Jess Calland-Banham collaboration - neck skin	1751484	451	37	365	21	64	505	24	23	4430	ST-4430
6725	7947657	pre-vac	UK	2017	chicken	Campylobacter jejuni	Jess Calland-Banham collaboration - neck skin	1964831	586	37	365	21	64	505	24	23	4430	ST-4430
10464	10015907S52	post-vac	UK	2018	chicken	Campylobacter jejuni	Jess Calland post-vac sampling - caeca control	1632692	523	7	28	29	64	238	3	35	7735	ST-7735
10466	10015919S75	post-vac	UK	2018	chicken	Campylobacter jejuni	Jess Calland post-vac sampling - caeca control	1401356	954	7	28	29	64	238	3	35	7735	ST-7735
10467	1003993S64	post-vac	UK	2018	chicken	Campylobacter jejuni	Jess Calland post-vac sampling - unknown source	1682585	396	24	28	29	64	238	3	35		ST-7735
10491	10040041S30	post-vac	UK	2018	chicken	Campylobacter jejuni	Jess Calland post-vac sampling - neck flap control	1622096	629	7	28	29	64	238	3	35	7735	ST-7735
10463	10015903S49	post-vac	UK	2018	chicken	Campylobacter coli	Jess Calland post-vac sampling - caeca control	1434481	979	33	38	30	82	104	35	36	890	CC828
10465	10015913S55	post-vac	UK	2018	chicken	Campylobacter coli	Jess Calland post-vac sampling - caeca control	1558597	823	33	38	30	82	104	35	36	890	CC828
10489	10040038S44	post-vac	UK	2018	chicken	Campylobacter coli	Jess Calland post-vac sampling - neck flap control	1318667	1040	33		30	82	104	35	36		CC828
10494	10040045S21	post-vac	UK	2018	chicken	Campylobacter coli	Jess Calland post-vac sampling - neck flap control	1185468	1068	33		30	82	104	35	36		CC828
10495	10040046S32	post-vac	UK	2018	chicken	Campylobacter coli	Jess Calland post-vac sampling - neck flap control	1445325	945	33	38	30	82	104	35	36	890	CC828
10498	10040051S04	post-vac	UK	2018	chicken	Campylobacter coli	Jess Calland post-vac sampling - neck flap control	1651720	541	33	38	30	82	104	35	36	890	CC828
10503	10040059S16	post-vac	UK	2018	chicken	Campylobacter coli	Jess Calland post-vac sampling - neck flap control	1533163	885	33	38	30	82	104	35	36	890	CC828
10505	10040063S42	post-vac	UK	2018	chicken	Campylobacter coli	Jess Calland post-vac sampling - neck flap control	1442893	935	33	38	30	82	104	35	36	890	CC828
10507	9837409S64	post-vac	UK	2018	chicken	Campylobacter coli	Jess Calland post-vac sampling - caeca control	1374553	901	33	39	65	79	104	85	17	2273	CC828
10510	9837414S62	post-vac	UK	2018	chicken	Campylobacter coli	Jess Calland post-vac sampling - caeca control	1439079	842	33	39	65	79	104	85	17	2273	CC828
10512	9837417S94	post-vac	UK	2018	chicken	Campylobacter coli	Jess Calland post-vac sampling - caeca control	1561534	774	33	39	65	79	104	85	17	2273	CC828
10513	9837418S88	post-vac	UK	2018	chicken	Campylobacter coli	Jess Calland post-vac sampling - caeca control	1435570	790	33	39	65	79	104	85	17	2273	CC828
10515	9837423S70	post-vac	UK	2018	chicken	Campylobacter coli	Jess Calland post-vac sampling - caeca control	1508071	694	33	39	65	79	104	85	17	2273	CC828
10517	9837427S53	post-vac	UK	2018	chicken	Campylobacter coli	Jess Calland post-vac sampling - caeca control	1427681	910	33	39	65	79	104	85	17	2273	CC828
10519	9837430S79	post-vac	UK	2018	chicken	Campylobacter coli	Jess Calland post-vac sampling - caeca control	1443819	885	33		65	79	104	85	17		CC828
10520	9837432S54	post-vac	UK	2018	chicken	Campylobacter coli	Jess Calland post-vac sampling - caeca control	1464198	689	33	39	65	79	104	85	17	2273	CC828
10521	9837433S80	post-vac	UK	2018	chicken	Campylobacter coli	Jess Calland post-vac sampling - caeca control	1404235	818	33	39	65	79	104	85	17	2273	CC828
10522	9837436S87	post-vac	UK	2018	chicken	Campylobacter coli	Jess Calland post-vac sampling - caeca control	1538113	648	33	39	65	79	104	85	17	2273	CC828
10531	9837450S95	post-vac	UK	2018	chicken	Campylobacter coli	Jess Calland post-vac sampling - caeca vaccinated	1475201	898	33	39	30	82	104	56	17	827	CC828
10532	9837451S91	post-vac	UK	2018	chicken	Campylobacter coli	Jess Calland post-vac sampling - caeca vaccinated	1552917	665	33	39	65	79	104	85	17	2273	CC828
10533	9837454S94	post-vac	UK	2018	chicken	Campylobacter coli	Jess Calland post-vac sampling - caeca vaccinated	1575380	611	33	39	30	82	104	56	17	827	CC828
10534	9837456S52	post-vac	UK	2018	chicken	Campylobacter coli	Jess Calland post-vac sampling - caeca vaccinated	1533086	673	33	39	30	82		56	17		CC828
10535	9837457S95	post-vac	UK	2018	chicken	Campylobacter coli	Jess Calland post-vac sampling - caeca vaccinated	1547813	685	33	39	30	82	104	56	17	827	CC828
10542	9837465S63	post-vac	UK	2018	chicken	Campylobacter coli	Jess Calland post-vac sampling - caeca vaccinated	1566079	664	33	39	30	82	104	56	17	827	CC828
10545	9837471S90	post-vac	UK	2018	chicken	Campylobacter coli	Jess Calland post-vac sampling - caeca vaccinated	1526237	760	33	39	65	79	104	85	17	2273	CC828
10546	9837477S48	post-vac	UK	2018	chicken	Campylobacter coli	Jess Calland post-vac sampling - caeca vaccinated	1158001	1038	33	39	30	82	104	56	17	827	CC828
10550	9837485S85	post-vac	UK	2018	chicken	Campylobacter coli	Jess Calland post-vac sampling - caeca vaccinated	1205014	957	33	39	30	82	104	56	17	827	CC828
10551	9837486S44	post-vac	UK	2018	chicken	Campylobacter coli	Jess Calland post-vac sampling - caeca vaccinated	1347623	944	33	39	30	82	104	56	17	827	CC828
10552	9837487S55	post-vac	UK	2018	chicken	Campylobacter coli	Jess Calland post-vac sampling - caeca vaccinated	1412327	822	33	39	65	79	104	85	17	2273	CC828
10557	9837492S57	post-vac	UK	2018	chicken	Campylobacter coli	Jess Calland post-vac sampling - caeca vaccinated	1482747	787	33	39	30	82	104	56	17	827	CC828
10558	9837493S47	post-vac	UK	2018	chicken	Campylobacter coli	Jess Calland post-vac sampling - caeca vaccinated	1419501	915	33	39	30	82	104	56	17	827	CC828
10562	9853609S12	post-vac	UK	2018	chicken	Campylobacter coli	Jess Calland post-vac sampling - unknown source	1392141	937	33	39	65	79	104	85	17	2273	CC828
10563	9853672S28	post-vac	UK	2018	chicken	Campylobacter coli	Jess Calland post-vac sampling - neck flap control	1359932	935	33	39	65	79	104	85	17	2273	CC828
10565	9853675S26	post-vac	UK	2018	chicken	Campylobacter coli	Jess Calland post-vac sampling - neck flap control	1246706	1001	33	39	65	79	104	85	17	2273	CC828
10566	9853676S23	post-vac	UK	2018	chicken	Campylobacter coli	Jess Calland post-vac sampling - neck flap control	1467285	816	33	39	65	79	104	85	17	2273	CC828
10567	9853678S25	post-vac	UK	2018	chicken	Campylobacter coli	Jess Calland post-vac sampling - neck flap control	1127221	1019		39	65	79	104	85	17		CC828
10570	9853683S39	post-vac	UK	2018	chicken	Campylobacter coli	Jess Calland post-vac sampling - neck flap control	1421140	858	33	39	65	79	104	85	17	2273	CC828
10571	9853691S29	post-vac	UK	2018	chicken	Campylobacter coli	Jess Calland post-vac sampling - neck flap control	1561522	584	33	39	65	79	104	85	17	2273	CC828
10572	9853694S21	post-vac	UK	2018	chicken	Campylobacter coli	Jess Calland post-vac sampling - neck flap control	1347169	968	33	39	65	79	104	85	17	2273	CC828
10573	9853697S17	post-vac	UK	2018	chicken	Campylobacter coli	Jess Calland post-vac sampling - neck flap control	1345114	964	33	39	65	79	104	85	17	2273	CC828
10579	9853708S33	post-vac	UK	2018	chicken	Campylobacter coli	Jess Calland post-vac sampling - neck flap vaccinated	1534610	911	33	39	30	82	104	56	17	827	CC828
10581	9853710S35	post-vac	UK	2018	chicken	Campylobacter coli	Jess Calland post-vac sampling - neck flap vaccinated	1576961	761	33	39	30	82	104	56	17	827	CC828
10582	9853711S19	post-vac	UK	2018	chicken	Campylobacter coli	Jess Calland post-vac sampling - neck flap vaccinated	1658972	1179	33	39	30	82	104	56	6;17	827	CC828
10583	9853712S03	post-vac	UK	2018	chicken	Campylobacter coli	Jess Calland post-vac sampling - neck flap vaccinated	1536061	730	33	39	65	79	104	85	17	2273	CC828
10585	9853717S22	post-vac	UK	2018	chicken	Campylobacter coli	Jess Calland post-vac sampling - neck flap vaccinated	1589538	695	33	39	30	82	104	56	17	827	CC828
10587	9853719S42	post-vac	UK	2018	chicken	Campylobacter coli	Jess Calland post-vac sampling - neck flap vaccinated	1350458	956	33	39	30	82	104	56	17	827	CC828
10589	9853721S32	post-vac	UK	2018	chicken	Campylobacter coli	Jess Calland post-vac sampling - neck flap vaccinated	1459825	896	33	39	30	82	104	56	17	827	CC828
10591	9853725S41	post-vac	UK	2018	chicken	Campylobacter coli	Jess Calland post-vac sampling - neck flap vaccinated	1470500	835	33	39	30	82	104	56	17	827	CC828
10592	9853733S36	post-vac	UK	2018	chicken	Campylobacter coli	Jess Calland post-vac sampling - neck flap vaccinated	1430116	847	33	39	30	82	104	56	17	827	CC828
10593	9853735S04	post-vac	UK	2018	chicken	Campylobacter coli	Jess Calland post-vac sampling - neck flap vaccinated	1277143	1090	33	39	30	82	104	56	17	827	CC828
10597	9853751S08	post-vac	UK	2018	chicken	Campylobacter coli	Jess Calland post-vac sampling - neck flap vaccinated	1487507	845	33	39	30	82	104	56	17	827	CC828
10598	9853753S09	post-vac	UK	2018	chicken	Campylobacter coli	Jess Calland post-vac sampling - neck flap vaccinated	1524969	815	33	39	30	82	104	56	17	827	CC828
*isolate included in the vaccine
