## Supplementary material for "Genomic tailoring of autogenous poultry vaccines to reduce *Campylobacter* from farm to fork": S4 Table

### Sheet: Sheet1
S4 Table. Survival-associated genetic elements
No.	locus tag	gene	category	description	position	start_word	end_word	locus	description
1	Cj0143c	znuA	Transport and binding proteins	periplasmic solute binding protein for ABC transport system	146027	145998	146027	CAMP0131_Cj0143c_Cj0143c	periplasmic solute binding protein for ABC transport system
2					146197	146183	146212	CAMP0131_Cj0143c_Cj0143c	periplasmic solute binding protein for ABC transport system
3					146483	146463	146492	CAMP0131_Cj0143c_Cj0143c	periplasmic solute binding protein for ABC transport system
4					146494	146465	146494	CAMP0131_Cj0143c_Cj0143c	periplasmic solute binding protein for ABC transport system
5	Cj0576	lpxD	Cell envelope	UDP-3-O-[3-hydroxymyristoyl] glucosamine N-acyltransferase	537694	537665	537694	CAMP0534_lpxD_lpxD_Cj0576	UDP-3-O-[3-hydroxymyristoyl] glucosamine N-acyltransferase( EC:2.3.1.- )
6	Cj0625	hypD	Energy metabolism	hydrogenase isoenzyme formation protein	585623	585612	585641	CAMP0583_hypD_hypD_Cj0625	hydrogenase isoenzyme formation protein
7					585624	585612	585641	CAMP0583_hypD_hypD_Cj0625	hydrogenase isoenzyme formation protein
8	Cj0694	ppiD	Translation	putative periplasmic protein	651484	651455	651484	CAMP0640_Cj0694_Cj0694	putative periplasmic protein( EC:5.2.1.8 )
9					651600	651571	651600	CAMP0640_Cj0694_Cj0694	putative periplasmic protein( EC:5.2.1.8 )
10	Cj1048c	dapE	Amino acid biosynthesis	succinyl-diaminopimelate desuccinylase	980740	980717	980746	CAMP0971_dapE_dapE_Cj1048c	succinyl-diaminopimelate desuccinylase( EC:3.5.1.18 )
11	Cj1049c		Hypothetical	putative integral membrane protein	981868	981839	981868	CAMP0972_Cj1049c_Cj1049c	putative integral membrane protein
12					981919	981890	981919	CAMP0972_Cj1049c_Cj1049c	putative integral membrane protein
13					982043	982014	982043	CAMP0972_Cj1049c_Cj1049c	putative integral membrane protein
14					982117	982115	982144	CAMP0972_Cj1049c_Cj1049c	putative integral membrane protein
15					982165	982136	982165	CAMP0972_Cj1049c_Cj1049c	putative integral membrane protein
16					982195	982166	982195	CAMP0972_Cj1049c_Cj1049c	putative integral membrane protein
17					982219	982190	982219	CAMP0972_Cj1049c_Cj1049c	putative integral membrane protein
18	Cj1161c		Transport and binding proteins	putative cation-transporting ATPase	1092446	1092418	1092447	CAMP1080_Cj1161c_Cj1161c	putative cation-transporting ATPase( EC:3.6.3.4 )
19					1092450	1092421	1092450	CAMP1080_Cj1161c_Cj1161c	putative cation-transporting ATPase( EC:3.6.3.4 )
20	Cj1414c	kpsC	Cell envelope	possible polysaccharide modification protein	1347654	1347634	1347663	CAMP1325_kpsC_Cj1414c	possible polysaccharide modification protein
21	Cj1444c	kpsD	Cell envelope	putative capsule polysaccharide export system periplasmic protein	1384080	1384051	1384080	CAMP1355_kpsD_kpsD_Cj1444c	putative capsule polysaccharide export system periplasmic protein
22	Cj1569c	nuoK	Energy metabolism	NADH dehydrogenase I chain K	1501282	1501253	1501282	CAMP1465_nuoK_nuoK_Cj1569c	NADH dehydrogenase I chain K( EC:1.6.5.3 )
23					1501285	1501256	1501285	CAMP1465_nuoK_nuoK_Cj1569c	NADH dehydrogenase I chain K( EC:1.6.5.3 )
24	Cj1309c		Hypothetical	hypothetical protein	1239194	1239165	1239194	CAMP1227_Cj1309c_Cj1309c	hypothetical protein
25					1239245	1239216	1239245	CAMP1227_Cj1309c_Cj1309c	hypothetical protein
26	Cj1364c	fumC	Energy metabolism	fumarate hydratase	1297201	1297190	1297219	CAMP1280_fumC_fumC_Cj1364c	fumarate hydratase( EC:4.2.1.2 )
27					1297279	1297256	1297285	CAMP1280_fumC_fumC_Cj1364c	fumarate hydratase( EC:4.2.1.2 )
28					1297333	1297304	1297333	CAMP1280_fumC_fumC_Cj1364c	fumarate hydratase( EC:4.2.1.2 )
29	Cj1366c	glmS	Other categories	D-fructose-6-phosphate amidotransferase	1300870	1300850	1300879	CAMP1282_glmS_glmS_Cj1366c	D-fructose-6-phosphate amidotransferase( EC:2.6.1.16 )
30					1300914	1300913	1300942	CAMP1282_glmS_glmS_Cj1366c	D-fructose-6-phosphate amidotransferase( EC:2.6.1.16 )
31					1301527	1301519	1301548	CAMP1282_glmS_glmS_Cj1366c	D-fructose-6-phosphate amidotransferase( EC:2.6.1.16 )
32					1301770	1301741	1301770	CAMP1282_glmS_glmS_Cj1366c	D-fructose-6-phosphate amidotransferase( EC:2.6.1.16 )
33					1301809	1301780	1301809	CAMP1282_glmS_glmS_Cj1366c	D-fructose-6-phosphate amidotransferase( EC:2.6.1.16 )
34					1301818	1301789	1301818	CAMP1282_glmS_glmS_Cj1366c	D-fructose-6-phosphate amidotransferase( EC:2.6.1.16 )
35					1301833	1301804	1301833	CAMP1282_glmS_glmS_Cj1366c	D-fructose-6-phosphate amidotransferase( EC:2.6.1.16 )
36					1302031	1302002	1302031	CAMP1282_glmS_glmS_Cj1366c	D-fructose-6-phosphate amidotransferase( EC:2.6.1.16 )
37					1302088	1302077	1302106	CAMP1282_glmS_glmS_Cj1366c	D-fructose-6-phosphate amidotransferase( EC:2.6.1.16 )
38	Cj1367c		Amino acid biosynthesis	possible nucleotidyltransferase	1302788	1302759	1302788	CAMP1283_Cj1367c_Cj1367c	possible nucleotidyltransferase( EC:2.7.7.59 )
39					1302953	1302927	1302956	CAMP1283_Cj1367c_Cj1367c	possible nucleotidyltransferase( EC:2.7.7.59 )
40					1304071	1304042	1304071	CAMP1283_Cj1367c_Cj1367c	possible nucleotidyltransferase( EC:2.7.7.59 )
41					1304078	1304049	1304078	CAMP1283_Cj1367c_Cj1367c	possible nucleotidyltransferase( EC:2.7.7.59 )
42					1304222	1304205	1304234	CAMP1283_Cj1367c_Cj1367c	possible nucleotidyltransferase( EC:2.7.7.59 )
43					1304312	1304289	1304318	CAMP1283_Cj1367c_Cj1367c	possible nucleotidyltransferase( EC:2.7.7.59 )
44	Cj1368		Hypothetical	hypothetical protein	1305249	1305229	1305258	CAMP1284_Cj1368_Cj1368	hypothetical protein
45					1305267	1305238	1305267	CAMP1284_Cj1368_Cj1368	hypothetical protein
46					1305330	1305325	1305354	CAMP1284_Cj1368_Cj1368	hypothetical protein
47					1305366	1305337	1305366	CAMP1284_Cj1368_Cj1368	hypothetical protein
48					1305369	1305340	1305369	CAMP1284_Cj1368_Cj1368	hypothetical protein
49					1305414	1305406	1305435	CAMP1284_Cj1368_Cj1368	hypothetical protein
50					1305945	1305923	1305952	CAMP1284_Cj1368_Cj1368	hypothetical protein
51	Cj1373		Outer membrane	putative integral membrane protein	1311440	1311435	1311464	CAMP1289_Cj1373_Cj1373	putative integral membrane protein
52					1311539	1311510	1311539	CAMP1289_Cj1373_Cj1373	putative integral membrane protein
53					1311588	1311559	1311588	CAMP1289_Cj1373_Cj1373	putative integral membrane protein
54					1311729	1311700	1311729	CAMP1289_Cj1373_Cj1373	putative integral membrane protein
55	Cj1375		Transporter (oxidative defence)	putative efflux protein	1312941	1312912	1312941	CAMP1291_Cj1375_Cj1375	putative efflux protein
56					1313097	1313080	1313109	CAMP1291_Cj1375_Cj1375	putative efflux protein
57					1313292	1313281	1313310	CAMP1291_Cj1375_Cj1375	putative efflux protein
58					1313423	1313422	1313451	CAMP1291_Cj1375_Cj1375	putative efflux protein
59	Cj1377c		Energy metabolism (iron-restricted conditions)	putative ferredoxin	1314934	1314905	1314934	CAMP1293_Cj1377c_Cj1377c	putative ferredoxin
60					1315285	1315256	1315285	CAMP1293_Cj1377c_Cj1377c	putative ferredoxin
61					1315300	1315298	1315327	CAMP1293_Cj1377c_Cj1377c	putative ferredoxin
62					1315360	1315334	1315363	CAMP1293_Cj1377c_Cj1377c	putative ferredoxin
63					1315362	1315334	1315363	CAMP1293_Cj1377c_Cj1377c	putative ferredoxin
64					1315543	1315514	1315543	CAMP1293_Cj1377c_Cj1377c	putative ferredoxin
65					1315606	1315577	1315606	CAMP1293_Cj1377c_Cj1377c	putative ferredoxin
66					1315612	1315583	1315612	CAMP1293_Cj1377c_Cj1377c	putative ferredoxin
67					1315958	1315929	1315958	CAMP1293_Cj1377c_Cj1377c	putative ferredoxin
68					1316103	1316096	1316125	CAMP1293_Cj1377c_Cj1377c	putative ferredoxin
69					1316217	1316188	1316217	CAMP1293_Cj1377c_Cj1377c	putative ferredoxin
70	Cj1378	selA	Translation	selenocysteine synthase	1316627	1316598	1316627	CAMP1294_selA_selA_Cj1378	selenocysteine synthase( EC:2.9.1.1 )
