## Supplementary material for "Genomic tailoring of autogenous poultry vaccines to reduce *Campylobacter* from farm to fork": S5 Table

### Sheet: Sheet1
S5 Table. Potential antigenic loci
	Name	Accession	Start	Stop	Strand	GeneID	Locus	Locus tag	Protein product	Length	COG(s)	Protein name
fla	chr	NC_002163.1	59493	61289	+	904378	fliK	Cj0041	YP_002343512.1	598	-	flagellar hook-length control protein
	chr	NC_002163.1	61343	62227	+	904379	flgD	Cj0042	YP_002343513.1	294	-	flagellar hook assembly protein
	chr	NC_002163.1	62231	63868	+	906016	flgE	Cj0043	YP_002343514.1	545	-	flagellar hook protein
	chr	NC_002163.1	73492	74334	-	904391	fliY	Cj0059c	YP_002343523.1	280	-	flagellar motor switch protein FliY
	chr	NC_002163.1	74331	75410	-	904392	fliM	Cj0060c	YP_002343524.1	359	-	flagellar motor switch protein FliM
	chr	NC_002163.1	75410	76126	-	904393	fliA	Cj0061c	YP_002343525.1	238	-	flagellar biosynthesis RNA polymerase sigma factor
	chr	NC_002163.1	77317	78771	-	904464	flhF	Cj0064c	YP_002343528.1	484	-	flagellar biosynthesis regulator FlhF
	chr	NC_002163.1	288457	290139	+	904642	fliF	Cj0318	YP_002343756.1	560	-	flagellar MS-ring protein
	chr	NC_002163.1	290139	291167	+	904643	fliG	Cj0319	YP_002343757.1	342	-	flagellar motor switch protein
	chr	NC_002163.1	291175	292005	+	904644	fliH	Cj0320	YP_002343758.1	276	-	flagellar assembly protein FliH
	chr	NC_002163.1	303098	304186	+	904659	flhB	Cj0335	YP_002343773.1	362	-	flagellar biosynthesis protein FlhB
	chr	NC_002163.1	304192	304935	-	904660	motB	Cj0336c	YP_002343774.1	247	-	flagellar motor protein MotB
	chr	NC_002163.1	304938	305714	-	904661	motA	Cj0337c	YP_002343775.1	258	-	flagellar motor protein MotA
	chr	NC_002163.1	321242	321550	+	904675	fliN	Cj0351	YP_002343789.1	102	-	flagellar motor switch protein
	chr	NC_002163.1	489155	489451	-	904854	fliE	Cj0526c	YP_002343957.1	98	-	flagellar hook-basal body protein FliE
	chr	NC_002163.1	489458	489952	-	904855	flgC	Cj0527c	YP_002343958.1	164	-	flagellar basal body rod protein FlgC
	chr	NC_002163.1	489962	490393	-	904856	flgB	Cj0528c	YP_002343959.1	143	-	flagellar basal body rod protein FlgB
	chr	NC_002163.1	510184	510549	+	904874	flaG	Cj0547	YP_002343978.1	121	-	flagellar protein FlaG
	chr	NC_002163.1	510552	512480	+	904875	fliD	Cj0548	YP_002343979.1	642	-	flagellar hook-associated protein 2
	chr	NC_002163.1	512492	512878	+	904876	fliS	Cj0549	YP_002343980.1	128	-	flagellar protein FliS
	chr	NC_002163.1	641102	641800	-	905006	flgH	Cj0687c	YP_002344105.1	232	-	flagellar basal body L-ring protein
	chr	NC_002163.1	655202	656014	+	905016	flgG2	Cj0697	YP_002344115.1	270	-	flagellar basal-body rod protein
	chr	NC_002163.1	656043	656834	+	905017	flgG	Cj0698	YP_002344116.1	263	-	flagellar basal body rod protein
	chr	NC_002163.1	676227	676976	-	905038	flaC	Cj0720c	YP_002344138.1	249	-	flagellin C
	chr	NC_002163.1	719477	720139	-	905079	flgA	Cj0769c	YP_002344176.1	220	-	flagellar basal body P-ring biosynthesis protein FlgA
	chr	NC_002163.1	768029	768763	-	905124	fliP	Cj0820c	YP_002344227.1	244	-	flagellar biosynthesis protein FliP
	chr	NC_002163.1	817579	819753	-	905174	flhA	Cj0882c	YP_002344282.1	724	-	flagellar biosynthesis protein FlhA
	chr	NC_002163.1	1009621	1010010	+	905366	-	Cj1075	YP_002344468.1	129	-	flagellar assembly protein FliW
	chr	NC_002163.1	1106317	1107084	-	905469	fliR	Cj1179c	YP_002344570.1	255	-	flagellar biosynthesis protein FliR
	chr	NC_002163.1	1258919	1259689	+	905624	ptmA	Cj1332	YP_002344721.1	256	-	flagellin modification protein A
	chr	NC_002163.1	1341250	1341786	+	905697	fliL	Cj1408	YP_002344791.1	178	-	flagellar basal body-associated protein FliL
	chr	NC_002163.1	1399514	1399855	+	905751	flgJ	Cj1463	YP_002344845.1	113	-	flagellar biosynthesis protein FlgJ
	chr	NC_002163.1	1399918	1400115	+	905752	flgM	Cj1464	YP_002344846.1	65	-	flagellar biosynthesis protein FlgM
	chr	NC_002163.1	1400602	1402428	+	905754	flgK	Cj1466	YP_002344848.1	608	-	flagellar hook-associated protein FlgK
	chr	NC_002163.1	1494034	1496400	-	905864	pflA	Cj1565c	YP_002344934.1	788	-	paralysed flagellum protein
	chr	NC_002163.1	1595774	1596043	+	905950	fliQ	Cj1675	YP_002345043.1	89	-	flagellar biosynthesis protein FliQ
	chr	NC_002163.1	1638104	1640701	-	906004	flgE	Cj1729c	YP_002345095.1	865	-	flagellar hook protein FlgE
MOMP	chr	NC_002163.1	1189121	1190395	+	905550	porA	Cj1259	YP_002344650.1	424	-	major outer membrane protein
(no peb1)	chr	NC_002163.1	266622	267374	-	904613	peb3	Cj0289c	YP_002343730.1	250	-	major antigenic peptide PEB3
	chr	NC_002163.1	730569	731306	+	905087	peb2	Cj0778	YP_002344185.1	245	-	major antigenic peptide PEB2
cmeC	chr	NC_002163.1	331125	332603	-	904688	cmeC	Cj0365c	YP_002343802.1	492	-	multidrug efflux pump protein CmeC
CfrA	chr	NC_002163.1	705450	707540	+	905066	cfrA	Cj0755	YP_002344163.1	696	-	ferric enterobactin uptake receptor
maternal ags (cadF)	chr	NC_002163.1	1413913	1414872	-	905765	cadF	Cj1478c	YP_002344858.1	319	-	outer membrane fibronectin-binding protein
maternal ags (cjaA)	chr	NC_002163.1	915568	916407	-	905273	cjaA	Cj0982c	YP_002344377.1	279	-	amino acid transporter substrate-binding protein
maternal ags (cmeA)	chr	NC_002163.1	335718	336821	-	904690	cmeA	Cj0367c	YP_002343804.1	367	-	multidrug efflux pump protein CmeA
maternal ags (sdhB)	chr	NC_002163.1	407165	408130	+	904763	sdhB	Cj0438	YP_002343875.1	321	-	succinate dehydrogenase iron-sulfur protein
maternal ags (mapA)	chr	NC_002163.1	960835	961479	-	905321	mapA	Cj1029c	YP_002344424.1	214	-	outer membrane lipoprotein MapA
