## Supplementary material for "Genomic tailoring of autogenous poultry vaccines to reduce *Campylobacter* from farm to fork": S6 Table

### Sheet: pre-vaccine
S6 Table. Individual sample enumeration (raw)
Farm	Sample type	cfu/g	cfu/g (outliers removed)
Farm 1	Neck skin	350	350
Farm 1	Neck skin	90	90
Farm 1	Neck skin	140	140
Farm 1	Neck skin	70	70
Farm 1	Neck skin	120	120
Farm 1	Neck skin	90	90
Farm 1	Neck skin	180	180
Farm 1	Neck skin	150	150
Farm 1	Neck skin	<10
Farm 1	Neck skin	580	580
Farm 1	Neck skin	210	210
Farm 1	Neck skin	80	80
Farm 1	Neck skin	4500
Farm 1	Neck skin	30	30
Farm 1	Neck skin	80	80
Farm 1	Neck skin	110	110
Farm 1	Neck skin	280	280
Farm 1	Neck skin	100	100
Farm 1	Neck skin	60	60
Farm 1	Neck skin	60	60
Farm 1	Neck skin	<10
Farm 1	Neck skin	610	610
Farm 1	Neck skin	<10
Farm 1	Neck skin	190	190
Farm 1	Neck skin	50	50
Farm 1	Neck skin	110	110
Farm 1	Neck skin	40	40
Farm 1	Neck skin	80	80
Farm 1	Neck skin	<10
Farm 1	Neck skin	<10
Farm 2	Neck skin	<10
Farm 2	Neck skin	<10
Farm 2	Neck skin	<10
Farm 2	Neck skin	<10
Farm 2	Neck skin	<10
Farm 2	Neck skin	20	20
Farm 2	Neck skin	30	30
Farm 2	Neck skin	<10
Farm 2	Neck skin	20	20
Farm 2	Neck skin	30	30
Farm 2	Neck skin	<10
Farm 2	Neck skin	<10
Farm 2	Neck skin	30	30
Farm 2	Neck skin	10	10
Farm 2	Neck skin	50	50
Farm 2	Neck skin	<10
Farm 2	Neck skin	<10
Farm 2	Neck skin	<10
Farm 2	Neck skin	<10
Farm 2	Neck skin	<10
Farm 2	Neck skin	<10
Farm 2	Neck skin	20	20
Farm 2	Neck skin	<10
Farm 2	Neck skin	20	20
Farm 2	Neck skin	30	30
Farm 2	Neck skin	50	50
Farm 2	Neck skin	<10
Farm 2	Neck skin	<10
Farm 2	Neck skin	<10
Farm 2	Neck skin	70	70
Farm 3	Neck skin	230	230
Farm 3	Neck skin	220	220
Farm 3	Neck skin	250	250
Farm 3	Neck skin	80	80
Farm 3	Neck skin	20	20
Farm 3	Neck skin	10	10
Farm 3	Neck skin	60	60
Farm 3	Neck skin	20	20
Farm 3	Neck skin	90	90
Farm 3	Neck skin	130	130
Farm 3	Neck skin	20	20
Farm 3	Neck skin	890	890
Farm 3	Neck skin	<10
Farm 3	Neck skin	40	40
Farm 3	Neck skin	20	20
Farm 3	Neck skin	60	60
Farm 3	Neck skin	440	440
Farm 3	Neck skin	90	90
Farm 3	Neck skin	30	30
Farm 3	Neck skin	<10
Farm 3	Neck skin	<10
Farm 3	Neck skin	100	100
Farm 3	Neck skin	80	80
Farm 3	Neck skin	<10
Farm 3	Neck skin	3700
Farm 3	Neck skin	1100
Farm 3	Neck skin	90	90
Farm 3	Neck skin	<10
Farm 3	Neck skin	30	30
Farm 3	Neck skin	240	240
Farm 4	Neck skin	70	70
Farm 4	Neck skin	<10
Farm 4	Neck skin	20	20
Farm 4	Neck skin	<10
Farm 4	Neck skin	<10
Farm 4	Neck skin	<10
Farm 4	Neck skin	<10
Farm 4	Neck skin	60	60
Farm 4	Neck skin	<10
Farm 4	Neck skin	<10
Farm 4	Neck skin	10	10
Farm 4	Neck skin	<10
Farm 4	Neck skin	<10
Farm 4	Neck skin	<10
Farm 4	Neck skin	<10
Farm 4	Neck skin	10	10
Farm 4	Neck skin	10	10
Farm 4	Neck skin	40	40
Farm 4	Neck skin	80	80
Farm 4	Neck skin	<10
Farm 4	Neck skin	<10
Farm 4	Neck skin	40	40
Farm 4	Neck skin	<10
Farm 4	Neck skin	<10
Farm 4	Neck skin	<10
Farm 4	Neck skin	<10
Farm 4	Neck skin	<10
Farm 4	Neck skin	<10
Farm 4	Neck skin	40	40
Farm 4	Neck skin	<10
Farm 5	Neck skin	130	130
Farm 5	Neck skin	70	70
Farm 5	Neck skin	190	190
Farm 5	Neck skin	520	520
Farm 5	Neck skin	300	300
Farm 5	Neck skin	180	180
Farm 5	Neck skin	100	100
Farm 5	Neck skin	160	160
Farm 5	Neck skin	70	70
Farm 5	Neck skin	90	90
Farm 5	Neck skin	60	60
Farm 5	Neck skin	420	420
Farm 5	Neck skin	780	780
Farm 5	Neck skin	50	50
Farm 5	Neck skin	<10
Farm 5	Neck skin	70	70
Farm 5	Neck skin	80	80
Farm 5	Neck skin	110	110
Farm 5	Neck skin	250	250
Farm 5	Neck skin	560	560
Farm 5	Neck skin	260	260
Farm 5	Neck skin	280	280
Farm 5	Neck skin	280	280
Farm 5	Neck skin	32000
Farm 5	Neck skin	380	380
Farm 5	Neck skin	380	380
Farm 5	Neck skin	290	290
Farm 5	Neck skin	30	30
Farm 5	Neck skin	1700
Farm 5	Neck skin	510	510	150.625
Farm 1	Ceacum	72000000	72000000
Farm 1	Ceacum	180000000	180000000
Farm 1	Ceacum	280000000	280000000
Farm 1	Ceacum	620000000	620000000
Farm 1	Ceacum	62000000	62000000
Farm 1	Ceacum	63000000	63000000
Farm 1	Ceacum	50000000	50000000
Farm 1	Ceacum	650000000	650000000
Farm 1	Ceacum	480000000	480000000
Farm 1	Ceacum	200000000	200000000
Farm 1	Ceacum	25000000	25000000
Farm 1	Ceacum	31000000	31000000
Farm 1	Ceacum	550000000	550000000
Farm 1	Ceacum	10000000	10000000
Farm 1	Ceacum	320000000	320000000
Farm 1	Ceacum	170000000	170000000
Farm 1	Ceacum	1500000	1500000
Farm 1	Ceacum	22000000	22000000
Farm 1	Ceacum	29000000	29000000
Farm 1	Ceacum	220000000	220000000
Farm 1	Ceacum	790000000	790000000
Farm 1	Ceacum	14000000	14000000
Farm 1	Ceacum	15000000	15000000
Farm 1	Ceacum	30000000	30000000
Farm 1	Ceacum	11000000	11000000
Farm 1	Ceacum	500000000	500000000
Farm 1	Ceacum	3900000	3900000
Farm 1	Ceacum	290000000	290000000
Farm 1	Ceacum	420000000	420000000
Farm 1	Ceacum	36000000	36000000
Farm 2	Ceacum	<1000
Farm 2	Ceacum	<1000
Farm 2	Ceacum	1900000	1900000
Farm 2	Ceacum	<1000
Farm 2	Ceacum	<1000
Farm 2	Ceacum	<1000
Farm 2	Ceacum	<1000
Farm 2	Ceacum	<1000
Farm 2	Ceacum	<1000
Farm 2	Ceacum	<1000
Farm 2	Ceacum	<1000
Farm 2	Ceacum	<1000
Farm 2	Ceacum	<1000
Farm 2	Ceacum	<1000
Farm 2	Ceacum	<1000
Farm 2	Ceacum	<1000
Farm 2	Ceacum	<1000
Farm 2	Ceacum	<1000
Farm 2	Ceacum	<1000
Farm 2	Ceacum	4000000	4000000
Farm 2	Ceacum	<1000
Farm 2	Ceacum	<1000
Farm 2	Ceacum	<1000
Farm 2	Ceacum	<1000
Farm 2	Ceacum	3000	3000
Farm 2	Ceacum	<1000
Farm 2	Ceacum	<1000
Farm 2	Ceacum	<1000
Farm 2	Ceacum	<1000
Farm 2	Ceacum	<1000
Farm 3	Ceacum	10000000	10000000
Farm 3	Ceacum	320000000	320000000
Farm 3	Ceacum	22000000	22000000
Farm 3	Ceacum	40000000	40000000
Farm 3	Ceacum	11000000	11000000
Farm 3	Ceacum	100000000	100000000
Farm 3	Ceacum	150000000	150000000
Farm 3	Ceacum	160000000	160000000
Farm 3	Ceacum	36000000	36000000
Farm 3	Ceacum	48000000	48000000
Farm 3	Ceacum	60000000	60000000
Farm 3	Ceacum	190000000	190000000
Farm 3	Ceacum	310000000	310000000
Farm 3	Ceacum	30000000	30000000
Farm 3	Ceacum	28000000	28000000
Farm 3	Ceacum	<1000
Farm 3	Ceacum	1000	1000
Farm 3	Ceacum	<1000
Farm 3	Ceacum	220000000	220000000
Farm 3	Ceacum	94000000	94000000
Farm 3	Ceacum	1000	1000
Farm 3	Ceacum	39000000	39000000
Farm 3	Ceacum	150000000	150000000
Farm 3	Ceacum	100000000	100000000
Farm 3	Ceacum	<1000
Farm 3	Ceacum	49000000	49000000
Farm 3	Ceacum	27000000	27000000
Farm 3	Ceacum	4000	4000
Farm 3	Ceacum	<1000
Farm 3	Ceacum	1000	1000
Farm 4	Ceacum	<1000
Farm 4	Ceacum	<1000
Farm 4	Ceacum	<1000
Farm 4	Ceacum	<1000
Farm 4	Ceacum	<1000
Farm 4	Ceacum	<1000
Farm 4	Ceacum	<1000
Farm 4	Ceacum	<1000
Farm 4	Ceacum	<1000
Farm 4	Ceacum	<1000
Farm 4	Ceacum	<1000
Farm 4	Ceacum	<1000
Farm 4	Ceacum	<1000
Farm 4	Ceacum	<1000
Farm 4	Ceacum	<1000
Farm 4	Ceacum	<1000
Farm 4	Ceacum	<1000
Farm 4	Ceacum	<1000
Farm 4	Ceacum	<1000
Farm 4	Ceacum	<1000
Farm 4	Ceacum	<1000
Farm 4	Ceacum	<1000
Farm 4	Ceacum	<1000
Farm 4	Ceacum	<1000
Farm 4	Ceacum	<1000
Farm 4	Ceacum	<1000
Farm 4	Ceacum	<1000
Farm 4	Ceacum	<1000
Farm 4	Ceacum	<1000
Farm 4	Ceacum	<1000
Farm 5	Ceacum	600000	600000
Farm 5	Ceacum	13000000	13000000
Farm 5	Ceacum	45000000	45000000
Farm 5	Ceacum	2200000	2200000
Farm 5	Ceacum	26000000	26000000
Farm 5	Ceacum	800000	800000
Farm 5	Ceacum	20000000	20000000
Farm 5	Ceacum	2100000	2100000
Farm 5	Ceacum	37000000	37000000
Farm 5	Ceacum	13000000	13000000
Farm 5	Ceacum	6500000	6500000
Farm 5	Ceacum	1900000	1900000
Farm 5	Ceacum	30000000	30000000
Farm 5	Ceacum	160000000	160000000
Farm 5	Ceacum	1800000	1800000
Farm 5	Ceacum	47000000	47000000
Farm 5	Ceacum	4900000	4900000
Farm 5	Ceacum	83000000	83000000
Farm 5	Ceacum	46000000	46000000
Farm 5	Ceacum	9000000	9000000
Farm 5	Ceacum	20000000	20000000
Farm 5	Ceacum	29000000	29000000
Farm 5	Ceacum	24000000	24000000
Farm 5	Ceacum	79000000	79000000
Farm 5	Ceacum	<1000
Farm 5	Ceacum	42000000	42000000
Farm 5	Ceacum	28000000	28000000
Farm 5	Ceacum	2900000	2900000
Farm 5	Ceacum	19000000	19000000
Farm 5	Ceacum	17000000	17000000

### Sheet: post-vaccine
S6 Table. Per farm Campylobacter enumeration
Farm	Sample type	Cfu/g	cfu/g (outliers removed)
Farm 1	Ceacum control	4000000	4000000
Farm 1	Ceacum control	560000	560000
Farm 1	Ceacum control	480000	480000
Farm 1	Ceacum control	21000000	21000000
Farm 1	Ceacum control	3500000	3500000
Farm 1	Ceacum control	260000	260000
Farm 1	Ceacum control	5800000	5800000
Farm 1	Ceacum control	6400000	6400000
Farm 1	Ceacum control	1000000	1000000
Farm 1	Ceacum control	180000	180000
Farm 1	Ceacum control	160000	160000
Farm 1	Ceacum control	2400000	2400000
Farm 1	Ceacum control	4900000	4900000
Farm 1	Ceacum control	1900000	1900000
Farm 1	Ceacum control	19000000	19000000
Farm 1	Ceacum control	65000	65000
Farm 1	Ceacum control	2800000	2800000
Farm 1	Ceacum control	7900000	7900000
Farm 1	Ceacum control	700000	700000
Farm 1	Ceacum control	460000	460000
Farm 1	Ceacum control	480000	480000
Farm 1	Ceacum control	2200000	2200000
Farm 1	Ceacum control	1700000	1700000
Farm 1	Ceacum control	420000	420000
Farm 1	Ceacum control	560000	560000
Farm 1	Ceacum control	1200000	1200000
Farm 1	Ceacum control	320000	320000
Farm 1	Ceacum control	960000	960000
Farm 1	Ceacum control	180000	180000
Farm 1	Ceacum control	3800000	3800000
Farm 2	Ceacum control	820000	820000
Farm 2	Ceacum control	2600000	2600000
Farm 2	Ceacum control	2300000	2300000
Farm 2	Ceacum control	640000	640000
Farm 2	Ceacum control	4300000	4300000
Farm 2	Ceacum control	25000000	25000000
Farm 2	Ceacum control	390000000	390000000
Farm 2	Ceacum control	460000	460000
Farm 2	Ceacum control	9200000	9200000
Farm 2	Ceacum control	230000	230000
Farm 2	Ceacum control	2500000	2500000
Farm 2	Ceacum control	600000	600000
Farm 2	Ceacum control	2300000	2300000
Farm 2	Ceacum control	91000	91000
Farm 2	Ceacum control	41000000	41000000
Farm 2	Ceacum control	1900000	1900000
Farm 2	Ceacum control	2100000	2100000
Farm 2	Ceacum control	2300000	2300000
Farm 2	Ceacum control	250000000	250000000
Farm 2	Ceacum control	30000000	30000000
Farm 2	Ceacum control	59000000	59000000
Farm 2	Ceacum control	15000000	15000000
Farm 2	Ceacum control	450000	450000
Farm 2	Ceacum control	11000000	11000000
Farm 2	Ceacum control	370000	370000
Farm 2	Ceacum control	19000000	19000000
Farm 2	Ceacum control	2200000	2200000
Farm 2	Ceacum control	550000	550000
Farm 2	Ceacum control	43000000	43000000
Farm 2	Ceacum control	820000	820000
Farm 3	Ceacum control	240000	240000
Farm 3	Ceacum control	74000	74000
Farm 3	Ceacum control	510000	510000
Farm 3	Ceacum control	9700000	9700000
Farm 3	Ceacum control	6000	6000
Farm 3	Ceacum control	1700000	1700000
Farm 3	Ceacum control	39000	39000
Farm 3	Ceacum control	260000	260000
Farm 3	Ceacum control	170000	170000
Farm 3	Ceacum control	150000	150000
Farm 3	Ceacum control	87000	87000
Farm 3	Ceacum control	46000	46000
Farm 3	Ceacum control	3600000	3600000
Farm 3	Ceacum control	150000	150000
Farm 3	Ceacum control	180000	180000
Farm 3	Ceacum control	1600000	1600000
Farm 3	Ceacum control	45000	45000
Farm 3	Ceacum control	460000	460000
Farm 3	Ceacum control	420000	420000
Farm 3	Ceacum control	2700000	2700000
Farm 3	Ceacum control	370000	370000
Farm 3	Ceacum control	190000	190000
Farm 3	Ceacum control	270000	270000
Farm 3	Ceacum control	3000	3000
Farm 3	Ceacum control	730000	730000
Farm 3	Ceacum control	5000	5000
Farm 3	Ceacum control	740000	740000
Farm 3	Ceacum control	53000	53000
Farm 3	Ceacum control	17000	17000
Farm 3	Ceacum control	28000	28000
Farm 4	Ceacum control	>150000000	>150000000
Farm 4	Ceacum control	>150000000	>150000000
Farm 4	Ceacum control	970000000	970000000
Farm 4	Ceacum control	>150000000	>150000000
Farm 4	Ceacum control	35000	35000
Farm 4	Ceacum control	280000000	280000000
Farm 4	Ceacum control	19000000	19000000
Farm 4	Ceacum control	>150000000	>150000000
Farm 4	Ceacum control	<1000	<1000
Farm 4	Ceacum control	14000	14000
Farm 4	Ceacum control	<1000	<1000
Farm 4	Ceacum control	<1000	<1000
Farm 4	Ceacum control	1500000	1500000
Farm 4	Ceacum control	73000000	73000000
Farm 4	Ceacum control	<1000	<1000
Farm 4	Ceacum control	<1000	<1000
Farm 4	Ceacum control	5000	5000
Farm 4	Ceacum control	>150000000	>150000000
Farm 4	Ceacum control	15000000	15000000
Farm 4	Ceacum control	310000	310000
Farm 4	Ceacum control	<1000	<1000
Farm 4	Ceacum control	<1000	<1000
Farm 4	Ceacum control	940000000	940000000
Farm 4	Ceacum control	6000	6000
Farm 4	Ceacum control	230000000	230000000
Farm 4	Ceacum control	<1000	<1000
Farm 4	Ceacum control	>150000000	>150000000
Farm 4	Ceacum control	<1000	<1000
Farm 4	Ceacum control	12000	12000
Farm 4	Ceacum control	160000	160000
Farm 5	Ceacum control	120000000	120000000
Farm 5	Ceacum control	57000000	57000000
Farm 5	Ceacum control	48000000	48000000
Farm 5	Ceacum control	110000000	110000000
Farm 5	Ceacum control	230000	230000
Farm 5	Ceacum control	57000000	57000000
Farm 5	Ceacum control	2000000	2000000
Farm 5	Ceacum control	33000000	33000000
Farm 5	Ceacum control	2100000	2100000
Farm 5	Ceacum control	2200000	2200000
Farm 5	Ceacum control	410000000	410000000
Farm 5	Ceacum control	33000000	33000000
Farm 5	Ceacum control	150000000	150000000
Farm 5	Ceacum control	480000000	480000000
Farm 5	Ceacum control	150000000	150000000
Farm 5	Ceacum control	460000000	460000000
Farm 5	Ceacum control	950000000	950000000
Farm 5	Ceacum control	>150000000	>150000000
Farm 5	Ceacum control	620000	620000
Farm 5	Ceacum control	23000000	23000000
Farm 5	Ceacum control	1500000	1500000
Farm 5	Ceacum control	>150000000	>150000000
Farm 5	Ceacum control	6100000	6100000
Farm 5	Ceacum control	150000000	150000000
Farm 5	Ceacum control	550000000	550000000
Farm 5	Ceacum control	15000000	15000000
Farm 5	Ceacum control	500000	500000
Farm 5	Ceacum control	370000	370000
Farm 5	Ceacum control	320000000	320000000
Farm 5	Ceacum control	>150000000	>150000000
Farm 1	Ceacum vaccinated	2800000	2800000
Farm 1	Ceacum vaccinated	1600000	1600000
Farm 1	Ceacum vaccinated	400000	400000
Farm 1	Ceacum vaccinated	580000	580000
Farm 1	Ceacum vaccinated	2700000	2700000
Farm 1	Ceacum vaccinated	160000	160000
Farm 1	Ceacum vaccinated	240000	240000
Farm 1	Ceacum vaccinated	240000	240000
Farm 1	Ceacum vaccinated	680000	680000
Farm 1	Ceacum vaccinated	500000	500000
Farm 1	Ceacum vaccinated	1000000	1000000
Farm 1	Ceacum vaccinated	540000	540000
Farm 1	Ceacum vaccinated	100000	100000
Farm 1	Ceacum vaccinated	720000	720000
Farm 1	Ceacum vaccinated	1400000	1400000
Farm 1	Ceacum vaccinated	22000000	22000000
Farm 1	Ceacum vaccinated	220000	220000
Farm 1	Ceacum vaccinated	40000	40000
Farm 1	Ceacum vaccinated	1600000	1600000
Farm 1	Ceacum vaccinated	38000000	38000000
Farm 1	Ceacum vaccinated	11000000	11000000
Farm 1	Ceacum vaccinated	5500000	5500000
Farm 1	Ceacum vaccinated	180000	180000
Farm 1	Ceacum vaccinated	860000	860000
Farm 1	Ceacum vaccinated	25000000	25000000
Farm 1	Ceacum vaccinated	31000000	31000000
Farm 1	Ceacum vaccinated	34000000	34000000
Farm 1	Ceacum vaccinated	440000	440000
Farm 1	Ceacum vaccinated	24000000	24000000
Farm 1	Ceacum vaccinated	120000	120000
Farm 1	Ceacum vaccinated	300000	300000
Farm 1	Ceacum vaccinated	580000	580000
Farm 1	Ceacum vaccinated	1800000	1800000
Farm 1	Ceacum vaccinated	80000	80000
Farm 1	Ceacum vaccinated	270000	270000
Farm 1	Ceacum vaccinated	1500000	1500000
Farm 1	Ceacum vaccinated	2900000	2900000
Farm 1	Ceacum vaccinated	520000	520000
Farm 1	Ceacum vaccinated	57000000	57000000
Farm 1	Ceacum vaccinated	140000	140000
Farm 1	Ceacum vaccinated	12000000	12000000
Farm 1	Ceacum vaccinated	31000000	31000000
Farm 1	Ceacum vaccinated	37000000	37000000
Farm 1	Ceacum vaccinated	7900000	7900000
Farm 1	Ceacum vaccinated	44000000	44000000
Farm 1	Ceacum vaccinated	280000	280000
Farm 1	Ceacum vaccinated	1900000	1900000
Farm 1	Ceacum vaccinated	140000	140000
Farm 1	Ceacum vaccinated	440000	440000
Farm 1	Ceacum vaccinated	320000	320000
Farm 1	Ceacum vaccinated	98000000	98000000
Farm 1	Ceacum vaccinated	8500000	8500000
Farm 1	Ceacum vaccinated	16000000	16000000
Farm 1	Ceacum vaccinated	8500000	8500000
Farm 1	Ceacum vaccinated	28000000	28000000
Farm 1	Ceacum vaccinated	3100000	3100000
Farm 1	Ceacum vaccinated	440000	440000
Farm 1	Ceacum vaccinated	6000000	6000000
Farm 1	Ceacum vaccinated	10000	10000
Farm 1	Ceacum vaccinated	5800	5800
Farm 2	Ceacum vaccinated	80000	80000
Farm 2	Ceacum vaccinated	17000	17000
Farm 2	Ceacum vaccinated	740000	740000
Farm 2	Ceacum vaccinated	270000	270000
Farm 2	Ceacum vaccinated	2100000	2100000
Farm 2	Ceacum vaccinated	2200000	2200000
Farm 2	Ceacum vaccinated	3300000	3300000
Farm 2	Ceacum vaccinated	24000	24000
Farm 2	Ceacum vaccinated	110000	110000
Farm 2	Ceacum vaccinated	4300000	4300000
Farm 2	Ceacum vaccinated	200000	200000
Farm 2	Ceacum vaccinated	1100000	1100000
Farm 2	Ceacum vaccinated	270000	270000
Farm 2	Ceacum vaccinated	590000	590000
Farm 2	Ceacum vaccinated	720000	720000
Farm 2	Ceacum vaccinated	290000	290000
Farm 2	Ceacum vaccinated	210000000	210000000
Farm 2	Ceacum vaccinated	<1000	<1000
Farm 2	Ceacum vaccinated	18000000	18000000
Farm 2	Ceacum vaccinated	13000000	13000000
Farm 2	Ceacum vaccinated	4500000	4500000
Farm 2	Ceacum vaccinated	51000000	51000000
Farm 2	Ceacum vaccinated	35000000	35000000
Farm 2	Ceacum vaccinated	2800000	2800000
Farm 2	Ceacum vaccinated	29000000	29000000
Farm 2	Ceacum vaccinated	4000000	4000000
Farm 2	Ceacum vaccinated	21000	21000
Farm 2	Ceacum vaccinated	290000	290000
Farm 2	Ceacum vaccinated	240000	240000
Farm 2	Ceacum vaccinated	22000	22000
Farm 2	Ceacum vaccinated	5400000	5400000
Farm 2	Ceacum vaccinated	7800000	7800000
Farm 2	Ceacum vaccinated	17000	17000
Farm 2	Ceacum vaccinated	1800000	1800000
Farm 2	Ceacum vaccinated	460000	460000
Farm 2	Ceacum vaccinated	4000000	4000000
Farm 2	Ceacum vaccinated	4200000	4200000
Farm 2	Ceacum vaccinated	520000	520000
Farm 2	Ceacum vaccinated	490000	490000
Farm 2	Ceacum vaccinated	21000000	21000000
Farm 2	Ceacum vaccinated	2000000	2000000
Farm 2	Ceacum vaccinated	81000	81000
Farm 2	Ceacum vaccinated	2900000	2900000
Farm 2	Ceacum vaccinated	3000000	3000000
Farm 2	Ceacum vaccinated	3100000	3100000
Farm 2	Ceacum vaccinated	670000	670000
Farm 2	Ceacum vaccinated	1700000	1700000
Farm 2	Ceacum vaccinated	150000	150000
Farm 2	Ceacum vaccinated	170000	170000
Farm 2	Ceacum vaccinated	580000	580000
Farm 2	Ceacum vaccinated	33000000	33000000
Farm 2	Ceacum vaccinated	5800000	5800000
Farm 2	Ceacum vaccinated	32000000	32000000
Farm 2	Ceacum vaccinated	410000	410000
Farm 2	Ceacum vaccinated	320000000	320000000
Farm 2	Ceacum vaccinated	280000000	280000000
Farm 2	Ceacum vaccinated	250000000	250000000
Farm 2	Ceacum vaccinated	1700000	1700000
Farm 3	Ceacum vaccinated	<1000	<1000
Farm 3	Ceacum vaccinated	2900000	2900000
Farm 3	Ceacum vaccinated	16000	16000
Farm 3	Ceacum vaccinated	340000	340000
Farm 3	Ceacum vaccinated	1500000	1500000
Farm 3	Ceacum vaccinated	7000	7000
Farm 3	Ceacum vaccinated	890000	890000
Farm 3	Ceacum vaccinated	24000	24000
Farm 3	Ceacum vaccinated	1600000	1600000
Farm 3	Ceacum vaccinated	470000	470000
Farm 3	Ceacum vaccinated	5000	5000
Farm 3	Ceacum vaccinated	190000	190000
Farm 3	Ceacum vaccinated	<1000	<1000
Farm 3	Ceacum vaccinated	530000	530000
Farm 3	Ceacum vaccinated	17000	17000
Farm 3	Ceacum vaccinated	9800000	9800000
Farm 3	Ceacum vaccinated	160000	160000
Farm 3	Ceacum vaccinated	91000	91000
Farm 3	Ceacum vaccinated	2800000	2800000
Farm 3	Ceacum vaccinated	610000	610000
Farm 3	Ceacum vaccinated	16000000	16000000
Farm 3	Ceacum vaccinated	670000	670000
Farm 3	Ceacum vaccinated	16000	16000
Farm 3	Ceacum vaccinated	390000	390000
Farm 3	Ceacum vaccinated	570000	570000
Farm 3	Ceacum vaccinated	210000	210000
Farm 3	Ceacum vaccinated	250000	250000
Farm 3	Ceacum vaccinated	35000	35000
Farm 3	Ceacum vaccinated	280000	280000
Farm 3	Ceacum vaccinated	200000	200000
Farm 3	Ceacum vaccinated	<1000	<1000
Farm 3	Ceacum vaccinated	33000	33000
Farm 3	Ceacum vaccinated	9000	9000
Farm 3	Ceacum vaccinated	360000	360000
Farm 3	Ceacum vaccinated	15000	15000
Farm 3	Ceacum vaccinated	<1000	<1000
Farm 3	Ceacum vaccinated	250000	250000
Farm 3	Ceacum vaccinated	<1000	<1000
Farm 3	Ceacum vaccinated	35000	35000
Farm 3	Ceacum vaccinated	5000	5000
Farm 3	Ceacum vaccinated	1700	1700
Farm 3	Ceacum vaccinated	20000	20000
Farm 3	Ceacum vaccinated	320000	320000
Farm 3	Ceacum vaccinated	32000	32000
Farm 3	Ceacum vaccinated	13000	13000
Farm 3	Ceacum vaccinated	67000	67000
Farm 3	Ceacum vaccinated	3000000	3000000
Farm 3	Ceacum vaccinated	44000	44000
Farm 3	Ceacum vaccinated	9800000	9800000
Farm 3	Ceacum vaccinated	170000	170000
Farm 3	Ceacum vaccinated	26000	26000
Farm 3	Ceacum vaccinated	310000	310000
Farm 3	Ceacum vaccinated	43000	43000
Farm 3	Ceacum vaccinated	2100000	2100000
Farm 4	Ceacum vaccinated	>150000000	>150000000
Farm 4	Ceacum vaccinated	17000000	17000000
Farm 4	Ceacum vaccinated	>150000000	>150000000
Farm 4	Ceacum vaccinated	>150000000	>150000000
Farm 4	Ceacum vaccinated	<1000	<1000
Farm 4	Ceacum vaccinated	>150000000	>150000000
Farm 4	Ceacum vaccinated	>150000000	>150000000
Farm 4	Ceacum vaccinated	<1000	<1000
Farm 4	Ceacum vaccinated	270000000	270000000
Farm 4	Ceacum vaccinated	<1000	<1000
Farm 4	Ceacum vaccinated	>150000000	>150000000
Farm 4	Ceacum vaccinated	<1000	<1000
Farm 4	Ceacum vaccinated	>150000000	>150000000
Farm 4	Ceacum vaccinated	>150000000	>150000000
Farm 4	Ceacum vaccinated	<1000	<1000
Farm 4	Ceacum vaccinated	340000000	340000000
Farm 4	Ceacum vaccinated	21000	21000
Farm 4	Ceacum vaccinated	>150000000	>150000000
Farm 4	Ceacum vaccinated	<1000	<1000
Farm 4	Ceacum vaccinated	430000	430000
Farm 4	Ceacum vaccinated	230000	230000
Farm 4	Ceacum vaccinated	<1000	<1000
Farm 4	Ceacum vaccinated	<1000	<1000
Farm 4	Ceacum vaccinated	<1000	<1000
Farm 4	Ceacum vaccinated	330000000	330000000
Farm 4	Ceacum vaccinated	230000	230000
Farm 4	Ceacum vaccinated	>150000000	>150000000
Farm 4	Ceacum vaccinated	270000000	270000000
Farm 4	Ceacum vaccinated	43000	43000
Farm 4	Ceacum vaccinated	2000	2000
Farm 4	Ceacum vaccinated	250000000	250000000
Farm 4	Ceacum vaccinated	550000000	550000000
Farm 4	Ceacum vaccinated	>150000000	>150000000
Farm 4	Ceacum vaccinated	10000	10000
Farm 4	Ceacum vaccinated	>150000000	>150000000
Farm 4	Ceacum vaccinated	>150000000	>150000000
Farm 4	Ceacum vaccinated	>150000000	>150000000
Farm 4	Ceacum vaccinated	<1000	<1000
Farm 4	Ceacum vaccinated	10000	10000
Farm 4	Ceacum vaccinated	>150000000	>150000000
Farm 4	Ceacum vaccinated	5000	5000
Farm 4	Ceacum vaccinated	<1000	<1000
Farm 4	Ceacum vaccinated	>150000000	>150000000
Farm 4	Ceacum vaccinated	<1000	<1000
Farm 4	Ceacum vaccinated	>150000000	>150000000
Farm 4	Ceacum vaccinated	>150000000	>150000000
Farm 4	Ceacum vaccinated	16000	16000
Farm 4	Ceacum vaccinated	>150000000	>150000000
Farm 4	Ceacum vaccinated	680000000	680000000
Farm 4	Ceacum vaccinated	6000	6000
Farm 4	Ceacum vaccinated	>150000000	>150000000
Farm 4	Ceacum vaccinated	>150000000	>150000000
Farm 4	Ceacum vaccinated	950000000	950000000
Farm 4	Ceacum vaccinated	>150000000	>150000000
Farm 4	Ceacum vaccinated	>150000000	>150000000
Farm 4	Ceacum vaccinated	<1000	<1000
Farm 4	Ceacum vaccinated	>150000000	>150000000
Farm 4	Ceacum vaccinated	<1000	<1000
Farm 4	Ceacum vaccinated	>150000000	>150000000
Farm 4	Ceacum vaccinated	>150000000	>150000000
Farm 5	Ceacum vaccinated	31000000	31000000
Farm 5	Ceacum vaccinated	230000	230000
Farm 5	Ceacum vaccinated	10000000	10000000
Farm 5	Ceacum vaccinated	4200000	4200000
Farm 5	Ceacum vaccinated	5300000	5300000
Farm 5	Ceacum vaccinated	4400000	4400000
Farm 5	Ceacum vaccinated	7800000	7800000
Farm 5	Ceacum vaccinated	400000	400000
Farm 5	Ceacum vaccinated	5600000	5600000
Farm 5	Ceacum vaccinated	7300000	7300000
Farm 5	Ceacum vaccinated	5500000	5500000
Farm 5	Ceacum vaccinated	380000000	380000000
Farm 5	Ceacum vaccinated	1600000	1600000
Farm 5	Ceacum vaccinated	360000	360000
Farm 5	Ceacum vaccinated	250000000	250000000
Farm 5	Ceacum vaccinated	>150000000	>150000000
Farm 5	Ceacum vaccinated	81000	81000
Farm 5	Ceacum vaccinated	>150000000	>150000000
Farm 5	Ceacum vaccinated	>150000000	>150000000
Farm 5	Ceacum vaccinated	570000000	570000000
Farm 5	Ceacum vaccinated	>150000000	>150000000
Farm 5	Ceacum vaccinated	2400000	2400000
Farm 5	Ceacum vaccinated	2000000	2000000
Farm 5	Ceacum vaccinated	230000	230000
Farm 5	Ceacum vaccinated	220000	220000
Farm 5	Ceacum vaccinated	550000	550000
Farm 5	Ceacum vaccinated	320000	320000
Farm 5	Ceacum vaccinated	790000	790000
Farm 5	Ceacum vaccinated	870000	870000
Farm 5	Ceacum vaccinated	3500000	3500000
Farm 5	Ceacum vaccinated	150000000	150000000
Farm 5	Ceacum vaccinated	260000000	260000000
Farm 5	Ceacum vaccinated	8500000	8500000
Farm 5	Ceacum vaccinated	510000	510000
Farm 5	Ceacum vaccinated	15000000	15000000
Farm 5	Ceacum vaccinated	>150000000	>150000000
Farm 5	Ceacum vaccinated	>150000000	>150000000
Farm 5	Ceacum vaccinated	670000000	670000000
Farm 5	Ceacum vaccinated	330000000	330000000
Farm 5	Ceacum vaccinated	51000000	51000000
Farm 5	Ceacum vaccinated	150000000	150000000
Farm 5	Ceacum vaccinated	50000000	50000000
Farm 5	Ceacum vaccinated	18000000	18000000
Farm 5	Ceacum vaccinated	200000	200000
Farm 5	Ceacum vaccinated	190000000	190000000
Farm 5	Ceacum vaccinated	<1000	<1000
Farm 5	Ceacum vaccinated	<1000	<1000
Farm 5	Ceacum vaccinated	160000000	160000000
Farm 5	Ceacum vaccinated	340000000	340000000
Farm 5	Ceacum vaccinated	2600000	2600000
Farm 5	Ceacum vaccinated	340000	340000
Farm 5	Ceacum vaccinated	450000000	450000000
Farm 5	Ceacum vaccinated	31000000	31000000
Farm 5	Ceacum vaccinated	710000000	710000000
Farm 5	Ceacum vaccinated	610000000	610000000
Farm 5	Ceacum vaccinated	42000000	42000000
Farm 5	Ceacum vaccinated	320000	320000
Farm 5	Ceacum vaccinated	4000000	4000000
Farm 5	Ceacum vaccinated	510000000	510000000
Farm 5	Ceacum vaccinated	120000000	120000000
Farm 1	Neck skin control	70	70
Farm 1	Neck skin control	<10
Farm 1	Neck skin control	<10
Farm 1	Neck skin control	70	70
Farm 1	Neck skin control	40	40
Farm 1	Neck skin control	10	10
Farm 1	Neck skin control	8000
Farm 1	Neck skin control	630	630
Farm 1	Neck skin control	<10
Farm 1	Neck skin control	50	50
Farm 1	Neck skin control	70	70
Farm 1	Neck skin control	450	450
Farm 1	Neck skin control	<10
Farm 1	Neck skin control	<10
Farm 1	Neck skin control	30	30
Farm 1	Neck skin control	30	30
Farm 1	Neck skin control	20	20
Farm 1	Neck skin control	<10
Farm 1	Neck skin control	750	750
Farm 1	Neck skin control	<10
Farm 1	Neck skin control	100	100
Farm 1	Neck skin control	<10
Farm 1	Neck skin control	50	50
Farm 1	Neck skin control	<10
Farm 1	Neck skin control	<10
Farm 1	Neck skin control	160	160
Farm 1	Neck skin control	<10
Farm 1	Neck skin control	<10
Farm 1	Neck skin control	70	70
Farm 1	Neck skin control	<10
Farm 2	Neck skin control	70	70
Farm 2	Neck skin control	40	40
Farm 2	Neck skin control	20	20
Farm 2	Neck skin control	370	370
Farm 2	Neck skin control	50	50
Farm 2	Neck skin control	110	110
Farm 2	Neck skin control	170	170
Farm 2	Neck skin control	950	950
Farm 2	Neck skin control	220	220
Farm 2	Neck skin control	190	190
Farm 2	Neck skin control	80	80
Farm 2	Neck skin control	440	440
Farm 2	Neck skin control	20	20
Farm 2	Neck skin control	290	290
Farm 2	Neck skin control	80	80
Farm 2	Neck skin control	160	160
Farm 2	Neck skin control	80	80
Farm 2	Neck skin control	290	290
Farm 2	Neck skin control	70	70
Farm 2	Neck skin control	100	100
Farm 2	Neck skin control	20	20
Farm 2	Neck skin control	20	20
Farm 2	Neck skin control	<10
Farm 2	Neck skin control	<10
Farm 2	Neck skin control	<10
Farm 2	Neck skin control	<10
Farm 2	Neck skin control	30	30
Farm 2	Neck skin control	20	20
Farm 2	Neck skin control	<10
Farm 2	Neck skin control	520	520
Farm 3	Neck skin control	490	490
Farm 3	Neck skin control	20	20
Farm 3	Neck skin control	20	20
Farm 3	Neck skin control	50	50
Farm 3	Neck skin control	70	70
Farm 3	Neck skin control	20	20
Farm 3	Neck skin control	160	160
Farm 3	Neck skin control	20	20
Farm 3	Neck skin control	20	20
Farm 3	Neck skin control	580	580
Farm 3	Neck skin control	140	140
Farm 3	Neck skin control	10	10
Farm 3	Neck skin control	20	20
Farm 3	Neck skin control	80	80
Farm 3	Neck skin control	70	70
Farm 3	Neck skin control	10	10
Farm 3	Neck skin control	70	70
Farm 3	Neck skin control	60	60
Farm 3	Neck skin control	60	60
Farm 3	Neck skin control	50	50
Farm 3	Neck skin control	60	60
Farm 3	Neck skin control	20	20
Farm 3	Neck skin control	20	20
Farm 3	Neck skin control	330	330
Farm 3	Neck skin control	30	30
Farm 3	Neck skin control	20	20
Farm 3	Neck skin control	10	10
Farm 3	Neck skin control	20	20
Farm 3	Neck skin control	10	10
Farm 3	Neck skin control	10	10
Farm 4	Neck skin control	20	20
Farm 4	Neck skin control	10	10
Farm 4	Neck skin control	<10
Farm 4	Neck skin control	20	20
Farm 4	Neck skin control	<10
Farm 4	Neck skin control	<10
Farm 4	Neck skin control	<10
Farm 4	Neck skin control	60	60
Farm 4	Neck skin control	20	20
Farm 4	Neck skin control	<10
Farm 4	Neck skin control	<10
Farm 4	Neck skin control	<10
Farm 4	Neck skin control	<10
Farm 4	Neck skin control	20	20
Farm 4	Neck skin control	<10
Farm 4	Neck skin control	<10
Farm 4	Neck skin control	<10
Farm 4	Neck skin control	20	20
Farm 4	Neck skin control	<10
Farm 4	Neck skin control	<10
Farm 4	Neck skin control	<10
Farm 4	Neck skin control	<10
Farm 4	Neck skin control	10	10
Farm 4	Neck skin control	<10
Farm 4	Neck skin control	10	10
Farm 4	Neck skin control	<10
Farm 4	Neck skin control	10	10
Farm 4	Neck skin control	60	60
Farm 4	Neck skin control	160	160
Farm 5	Neck skin control	30	30
Farm 5	Neck skin control	50	50
Farm 5	Neck skin control	120	120
Farm 5	Neck skin control	20	20
Farm 5	Neck skin control	<10
Farm 5	Neck skin control	<10
Farm 5	Neck skin control	50	50
Farm 5	Neck skin control	110	110
Farm 5	Neck skin control	120	120
Farm 5	Neck skin control	<10
Farm 5	Neck skin control	<10
Farm 5	Neck skin control	<10
Farm 5	Neck skin control	40	40
Farm 5	Neck skin control	<10
Farm 5	Neck skin control	<10
Farm 5	Neck skin control	20	20
Farm 5	Neck skin control	<10
Farm 5	Neck skin control	<10
Farm 5	Neck skin control	<10
Farm 5	Neck skin control	<10
Farm 5	Neck skin control	<10
Farm 5	Neck skin control	<10
Farm 5	Neck skin control	<10
Farm 5	Neck skin control	10	10
Farm 5	Neck skin control	20	20
Farm 5	Neck skin control	210	210
Farm 5	Neck skin control	570	570
Farm 5	Neck skin control	<10
Farm 5	Neck skin control	<10
Farm 5	Neck skin control	<10		118.229
Farm 1	Neck skin vaccinated	40	40
Farm 1	Neck skin vaccinated	90	90
Farm 1	Neck skin vaccinated	10	10
Farm 1	Neck skin vaccinated	20	20
Farm 1	Neck skin vaccinated	40	40
Farm 1	Neck skin vaccinated	20	20
Farm 1	Neck skin vaccinated	40	40
Farm 1	Neck skin vaccinated	240	240
Farm 1	Neck skin vaccinated	100	100
Farm 1	Neck skin vaccinated	40	40
Farm 1	Neck skin vaccinated	50	50
Farm 1	Neck skin vaccinated	20	20
Farm 1	Neck skin vaccinated	250	250
Farm 1	Neck skin vaccinated	170	170
Farm 1	Neck skin vaccinated	20	20
Farm 1	Neck skin vaccinated	310	310
Farm 1	Neck skin vaccinated	30	30
Farm 1	Neck skin vaccinated	20	20
Farm 1	Neck skin vaccinated	40	40
Farm 1	Neck skin vaccinated	40	40
Farm 1	Neck skin vaccinated	100	100
Farm 1	Neck skin vaccinated	130	130
Farm 1	Neck skin vaccinated	40	40
Farm 1	Neck skin vaccinated	120	120
Farm 1	Neck skin vaccinated	80	80
Farm 1	Neck skin vaccinated	30	30
Farm 1	Neck skin vaccinated	50	50
Farm 1	Neck skin vaccinated	60	60
Farm 1	Neck skin vaccinated	<10
Farm 1	Neck skin vaccinated	<10
Farm 1	Neck skin vaccinated	<10
Farm 1	Neck skin vaccinated	<10
Farm 1	Neck skin vaccinated	<10
Farm 1	Neck skin vaccinated	<10
Farm 1	Neck skin vaccinated	50	50
Farm 1	Neck skin vaccinated	<10
Farm 1	Neck skin vaccinated	50	50
Farm 1	Neck skin vaccinated	<10
Farm 1	Neck skin vaccinated	20	20
Farm 1	Neck skin vaccinated	230	230
Farm 1	Neck skin vaccinated	10	10
Farm 1	Neck skin vaccinated	30	30
Farm 1	Neck skin vaccinated	<10
Farm 1	Neck skin vaccinated	40	40
Farm 1	Neck skin vaccinated	<10
Farm 1	Neck skin vaccinated	<10
Farm 1	Neck skin vaccinated	<10
Farm 1	Neck skin vaccinated	30	30
Farm 1	Neck skin vaccinated	<10
Farm 1	Neck skin vaccinated	140	140
Farm 1	Neck skin vaccinated	40	40
Farm 1	Neck skin vaccinated	30	30
Farm 1	Neck skin vaccinated	30	30
Farm 1	Neck skin vaccinated	<10
Farm 1	Neck skin vaccinated	80	80
Farm 1	Neck skin vaccinated	<10
Farm 1	Neck skin vaccinated	270	270
Farm 1	Neck skin vaccinated	<10
Farm 1	Neck skin vaccinated	30	30
Farm 1	Neck skin vaccinated	<10
Farm 2	Neck skin vaccinated	640	640
Farm 2	Neck skin vaccinated	20	20
Farm 2	Neck skin vaccinated	50	50
Farm 2	Neck skin vaccinated	20	20
Farm 2	Neck skin vaccinated	20	20
Farm 2	Neck skin vaccinated	20	20
Farm 2	Neck skin vaccinated	310	310
Farm 2	Neck skin vaccinated	180000
Farm 2	Neck skin vaccinated	20	20
Farm 2	Neck skin vaccinated	40	40
Farm 2	Neck skin vaccinated	60	60
Farm 2	Neck skin vaccinated	1800
Farm 2	Neck skin vaccinated	90	90
Farm 2	Neck skin vaccinated	630	630
Farm 2	Neck skin vaccinated	70	70
Farm 2	Neck skin vaccinated	120	120
Farm 2	Neck skin vaccinated	30	30
Farm 2	Neck skin vaccinated	40	40
Farm 2	Neck skin vaccinated	300	300
Farm 2	Neck skin vaccinated	510	510
Farm 2	Neck skin vaccinated	20	20
Farm 2	Neck skin vaccinated	350	350
Farm 2	Neck skin vaccinated	90	90
Farm 2	Neck skin vaccinated	390	390
Farm 2	Neck skin vaccinated	20	20
Farm 2	Neck skin vaccinated	30	30
Farm 2	Neck skin vaccinated	80	80
Farm 2	Neck skin vaccinated	230	230
Farm 2	Neck skin vaccinated	80	80
Farm 2	Neck skin vaccinated	30	30
Farm 2	Neck skin vaccinated	90	90
Farm 2	Neck skin vaccinated	190	190
Farm 2	Neck skin vaccinated	290	290
Farm 2	Neck skin vaccinated	70	70
Farm 2	Neck skin vaccinated	100	100
Farm 2	Neck skin vaccinated	400	400
Farm 2	Neck skin vaccinated	290	290
Farm 2	Neck skin vaccinated	160	160
Farm 2	Neck skin vaccinated	260	260
Farm 2	Neck skin vaccinated	1200
Farm 2	Neck skin vaccinated	70	70
Farm 2	Neck skin vaccinated	20	20
Farm 2	Neck skin vaccinated	270	270
Farm 2	Neck skin vaccinated	<10
Farm 2	Neck skin vaccinated	80	80
Farm 2	Neck skin vaccinated	320	320
Farm 2	Neck skin vaccinated	70	70
Farm 2	Neck skin vaccinated	140	140
Farm 2	Neck skin vaccinated	580	580
Farm 2	Neck skin vaccinated	16000
Farm 2	Neck skin vaccinated	40	40
Farm 2	Neck skin vaccinated	40	40
Farm 2	Neck skin vaccinated	1700
Farm 2	Neck skin vaccinated	490	490
Farm 2	Neck skin vaccinated	20	20
Farm 2	Neck skin vaccinated	170	170
Farm 2	Neck skin vaccinated	180	180
Farm 2	Neck skin vaccinated	520	520
Farm 2	Neck skin vaccinated	450	450
Farm 3	Neck skin vaccinated	<10
Farm 3	Neck skin vaccinated	<10
Farm 3	Neck skin vaccinated	<10
Farm 3	Neck skin vaccinated	<10
Farm 3	Neck skin vaccinated	90	90
Farm 3	Neck skin vaccinated	40	40
Farm 3	Neck skin vaccinated	<10
Farm 3	Neck skin vaccinated	<10
Farm 3	Neck skin vaccinated	100	100
Farm 3	Neck skin vaccinated	<10
Farm 3	Neck skin vaccinated	90	90
Farm 3	Neck skin vaccinated	30	30
Farm 3	Neck skin vaccinated	430	430
Farm 3	Neck skin vaccinated	10	10
Farm 3	Neck skin vaccinated	<10
Farm 3	Neck skin vaccinated	<10
Farm 3	Neck skin vaccinated	<10
Farm 3	Neck skin vaccinated	10	10
Farm 3	Neck skin vaccinated	<10
Farm 3	Neck skin vaccinated	<10
Farm 3	Neck skin vaccinated	<10
Farm 3	Neck skin vaccinated	<10
Farm 3	Neck skin vaccinated	<10
Farm 3	Neck skin vaccinated	<10
Farm 3	Neck skin vaccinated	40	40
Farm 3	Neck skin vaccinated	<10
Farm 3	Neck skin vaccinated	<10
Farm 3	Neck skin vaccinated	30	30
Farm 3	Neck skin vaccinated	20	20
Farm 3	Neck skin vaccinated	90	90
Farm 3	Neck skin vaccinated	50	50
Farm 3	Neck skin vaccinated	20	20
Farm 3	Neck skin vaccinated	30	30
Farm 3	Neck skin vaccinated	<10
Farm 3	Neck skin vaccinated	90	90
Farm 3	Neck skin vaccinated	280	280
Farm 3	Neck skin vaccinated	60	60
Farm 3	Neck skin vaccinated	50	50
Farm 3	Neck skin vaccinated	<10
Farm 3	Neck skin vaccinated	50	50
Farm 3	Neck skin vaccinated	<10
Farm 3	Neck skin vaccinated	40	40
Farm 3	Neck skin vaccinated	20	20
Farm 3	Neck skin vaccinated	<10
Farm 3	Neck skin vaccinated	10	10
Farm 3	Neck skin vaccinated	40	40
Farm 3	Neck skin vaccinated	10	10
Farm 3	Neck skin vaccinated	1500
Farm 3	Neck skin vaccinated	<10
Farm 3	Neck skin vaccinated	<10
Farm 3	Neck skin vaccinated	<10
Farm 3	Neck skin vaccinated	20	20
Farm 3	Neck skin vaccinated	50	50
Farm 3	Neck skin vaccinated	80	80
Farm 3	Neck skin vaccinated	20	20
Farm 3	Neck skin vaccinated	<10
Farm 3	Neck skin vaccinated	100	100
Farm 3	Neck skin vaccinated	<10
Farm 3	Neck skin vaccinated	<10
Farm 3	Neck skin vaccinated	<10
Farm 4	Neck skin vaccinated	<10
Farm 4	Neck skin vaccinated	<10
Farm 4	Neck skin vaccinated	<10
Farm 4	Neck skin vaccinated	<10
Farm 4	Neck skin vaccinated	<10
Farm 4	Neck skin vaccinated	10	10
Farm 4	Neck skin vaccinated	<10
Farm 4	Neck skin vaccinated	20	20
Farm 4	Neck skin vaccinated	<10
Farm 4	Neck skin vaccinated	<10
Farm 4	Neck skin vaccinated	<10
Farm 4	Neck skin vaccinated	20	20
Farm 4	Neck skin vaccinated	10	10
Farm 4	Neck skin vaccinated	50	50
Farm 4	Neck skin vaccinated	<10
Farm 4	Neck skin vaccinated	10	10
Farm 4	Neck skin vaccinated	10	10
Farm 4	Neck skin vaccinated	30	30
Farm 4	Neck skin vaccinated	40	40
Farm 4	Neck skin vaccinated	20	20
Farm 4	Neck skin vaccinated	<10
Farm 4	Neck skin vaccinated	<10
Farm 4	Neck skin vaccinated	20	20
Farm 4	Neck skin vaccinated	240	240
Farm 4	Neck skin vaccinated	<10
Farm 4	Neck skin vaccinated	<10
Farm 4	Neck skin vaccinated	10	10
Farm 4	Neck skin vaccinated	30	30
Farm 4	Neck skin vaccinated	<10
Farm 4	Neck skin vaccinated	<10
Farm 4	Neck skin vaccinated	<10
Farm 4	Neck skin vaccinated	10	10
Farm 4	Neck skin vaccinated	<10
Farm 4	Neck skin vaccinated	<10
Farm 4	Neck skin vaccinated	<10
Farm 4	Neck skin vaccinated	50	50
Farm 4	Neck skin vaccinated	10	10
Farm 4	Neck skin vaccinated	<10
Farm 4	Neck skin vaccinated	80	80
Farm 4	Neck skin vaccinated	30	30
Farm 4	Neck skin vaccinated	<10
Farm 4	Neck skin vaccinated	<10
Farm 4	Neck skin vaccinated	20	20
Farm 4	Neck skin vaccinated	30	30
Farm 4	Neck skin vaccinated	1300
Farm 4	Neck skin vaccinated	<10
Farm 4	Neck skin vaccinated	10	10
Farm 4	Neck skin vaccinated	<10
Farm 4	Neck skin vaccinated	10	10
Farm 4	Neck skin vaccinated	30	30
Farm 4	Neck skin vaccinated	20	20
Farm 4	Neck skin vaccinated	<10
Farm 4	Neck skin vaccinated	20	20
Farm 4	Neck skin vaccinated	10	10
Farm 4	Neck skin vaccinated	<10
Farm 4	Neck skin vaccinated	60	60
Farm 4	Neck skin vaccinated	<10
Farm 4	Neck skin vaccinated	10	10
Farm 4	Neck skin vaccinated	140	140
Farm 4	Neck skin vaccinated	<10
Farm 5	Neck skin vaccinated	<10
Farm 5	Neck skin vaccinated	30	30
Farm 5	Neck skin vaccinated	<10
Farm 5	Neck skin vaccinated	30	30
Farm 5	Neck skin vaccinated	20	20
Farm 5	Neck skin vaccinated	<10
Farm 5	Neck skin vaccinated	10	10
Farm 5	Neck skin vaccinated	<10
Farm 5	Neck skin vaccinated	<10
Farm 5	Neck skin vaccinated	10	10
Farm 5	Neck skin vaccinated	<10
Farm 5	Neck skin vaccinated	<10
Farm 5	Neck skin vaccinated	20	20
Farm 5	Neck skin vaccinated	100	100
Farm 5	Neck skin vaccinated	10	10
Farm 5	Neck skin vaccinated	20	20
Farm 5	Neck skin vaccinated	<10
Farm 5	Neck skin vaccinated	240	240
Farm 5	Neck skin vaccinated	<10
Farm 5	Neck skin vaccinated	<10
Farm 5	Neck skin vaccinated	20	20
Farm 5	Neck skin vaccinated	20	20
Farm 5	Neck skin vaccinated	50	50
Farm 5	Neck skin vaccinated	20	20
Farm 5	Neck skin vaccinated	20	20
Farm 5	Neck skin vaccinated	30	30
Farm 5	Neck skin vaccinated	210	210
Farm 5	Neck skin vaccinated	20	20
Farm 5	Neck skin vaccinated	20	20
Farm 5	Neck skin vaccinated	10	10
Farm 5	Neck skin vaccinated	<10
Farm 5	Neck skin vaccinated	<10
Farm 5	Neck skin vaccinated	30	30
Farm 5	Neck skin vaccinated	10	10
Farm 5	Neck skin vaccinated	150	150
Farm 5	Neck skin vaccinated	<10
Farm 5	Neck skin vaccinated	<10
Farm 5	Neck skin vaccinated	<10
Farm 5	Neck skin vaccinated	<10
Farm 5	Neck skin vaccinated	30	30
Farm 5	Neck skin vaccinated	10	10
Farm 5	Neck skin vaccinated	20	20
Farm 5	Neck skin vaccinated	30	30
Farm 5	Neck skin vaccinated	110	110
Farm 5	Neck skin vaccinated	120	120
Farm 5	Neck skin vaccinated	140	140
Farm 5	Neck skin vaccinated	<10
Farm 5	Neck skin vaccinated	10	10
Farm 5	Neck skin vaccinated	10	10
Farm 5	Neck skin vaccinated	20	20
Farm 5	Neck skin vaccinated	20	20
Farm 5	Neck skin vaccinated	100	100
Farm 5	Neck skin vaccinated	<10
Farm 5	Neck skin vaccinated	<10
Farm 5	Neck skin vaccinated	40	40
Farm 5	Neck skin vaccinated	<10
Farm 5	Neck skin vaccinated	30	30
Farm 5	Neck skin vaccinated	<10
Farm 5	Neck skin vaccinated	<10
Farm 5	Neck skin vaccinated	<10		91.9689
