## Supplementary material for "Genomic tailoring of autogenous poultry vaccines to reduce *Campylobacter* from farm to fork": S7 Table

### Sheet: Sheet1
S7 Table. Raw enumeration summaries
Pre-vac sampling- understanding strain diversity
	Neck skin			ceaca
	Avg. (cfu/g)	No. of samples collected	% Campylobacter +ve	Avg. (cfu/g)	No. of samples collected	% Campylobacter +ve
Farm 1	334	30	83.3333	2.04847e+08	30	100
Farm 2	32	30	26.6667	2950000	30	6.66667
Farm 3	335	30	70	9.53915e+07	30	73.3333
Farm 4	50	30	63.3333	0	30	0
Farm 5	1389	30	96.6667	2.79552e+07	30	96.6667
Post-vac sampling - unvaccinated (control) cohort
	Neck skin			ceaca
	Avg. (cfu/g)	No. of samples collected	% Campylobacter +ve	Avg. (cfu/g)	No. of samples collected	% Campylobacter +ve
Farm 1	662	30	53.3333	3176166	30	100
Farm 2	176	30	83.3333	30657700	30	100
Farm 3	113	30	40	818100	30	100
Farm 4	100	30	86.6667	168602800	30	70
Farm 5	47.5	30	26.6667	1.53023e+08	30	100
Post-vac sampling - Vaccinated cohort
	Neck skin			ceaca
	Avg. (cfu/g)	No. of samples collected	Campylobacter +ve	Avg. (cfu/g)	No. of samples collected	Campylobacter +ve
Farm 1	77	60	70	9604096	60	100
Farm 2	3626	60	98.3333	23984771	60	98.3333
Farm 3	128	60	45	1167851	60	83.3333
Farm 4	113	60	33.3333	182900150	60	76.6667
Farm 5	57	60	50	118617711	60	96.6667
